# The first glimpse of *Homo sapiens* hereditary fusion genes

**DOI:** 10.1101/2022.05.06.490969

**Authors:** Degen Zhuo

## Abstract

Family-inherited fusion genes have been known to be associated with human disease for decades. However, only a small number of them have been discovered so far. In this report, monozygotic (MZ) twins are used as a genetic model to investigate hereditary fusion genes (HFG). We have analyzed RNA-Seq from 37 MZ twins and discovered 1,180 HFGs, the maximum of which is 608 per haploid genome. Eight HFGs associated with MZ twin inheritance range from 52.7% to 67.6%, some of which are previously-studied cancer fusion genes and indicate hereditary cancer genes. These data suggest that HFGs are major genetic factors for human diseases and complex traits. This study gives us the first glimpse of human HFGs and lays theoretical and technological foundations for future genetic and medical studies.
