## Supplementary Table 1 for "The first glimpse of *Homo sapiens* hereditary fusion genes"

### Sheet: STable1
Supplementary Table 1 Gene list of 1180 hereditary fusion genes and their frequencies discovered in 37 pairs of MZ twins.
5' gene	3' gene	# of twins
LIMS3	LIMS1	23
PLXNB2	ODF3BandTYMPandSCO2	21
SDHAP2andMUC20	SDHAP3	19
YY1AP1	GON4L	19
PLEKHM1P	PLEKHM1	17
NCRNA00189andGAPDHP14andBACH1	MECP2	16
TPM4	KLF2	15
NCOR2	UBCandSCARB1	15
POM121C	POMZP3	15
ZMYM4	ZMYM1	13
PIM3	ODF3BandTYMPandSCO2	12
TTYH3	LFNG	12
PRPS1	LOC285965	11
NFATC1	PQLC1	11
B2M	CHD2	11
KIAA1267	ARL17AandARL17B	10
MAEA	CTBP1	10
COTL1	CCDC62	9
CNR2	H3F3A	9
MLL3	BAGE3andBAGE2andTPTE	9
RASA4PandPOLR2J4	ALKBH4	9
C9orf100	DENND1C	9
ZNF493andZNF429	ZNF738	8
NPEPPS	TBC1D3	8
B2M	GNAS	8
ZNF100	ZNF257	8
ZNF431	ZNF254	8
MAD1L1	MAFK	8
YWHAE	CRK	8
ARL13B	EDNRA	7
TRNAN35	FAM91A3P	7
燘PTF	BPTF	7
OAZ1andSPPL2B	KLF16	7
GPBP1	SLC22A10andSLC22A9	7
RNF216LandRBAK	POM121	7
SMOX	RAD54L2andTEX264	7
PRKCG	PRKCB	7
TLK2	FLJ45340	6
TTTY6B	CTSS	6
OAZ1andSPPL2B	ZBTB7A	6
FAM9B	POLR2J_	6
AKAP8	KLF2	6
PIM3	BRD1	6
RORA	B2M	6
COTL1	KLHL36	6
RASA3	CARKDandING1	6
SAMHD1	HMOX2	6
FOXN3	C14orf143	6
CTSS	ATP11C	5
MBP	CTDP1	5
SH3BP2	CTBP1	5
RASA3	B2M	5
PRPS1	NCRNA00189andGAPDHP14andBACH1	5
PSPC1	ZMYM2	5
CPSF6	DYRK2	5
ENTPD7andCUTC	CDC42SE2	5
ANP32A	CHD2	5
PHF3	PTP4A1	5
POLR2J_	RASA4PandPOLR2J4	5
NLE1	HABP4	5
PTBP1	RNF126	5
EBPandTBC1D25	TMEM116	5
PLDNandSQRDL	B2M	5
PPP6R2	ODF3BandTYMPandSCO2	5
OAZ1andSPPL2B	KLF2	5
EDF1	TMEM141andKIAA1984andC9orf86	5
TRABD	ODF3BandTYMPandSCO2	5
B2M	METRNL	5
RUNDC2C	RUNDC2A	4
NCRNA00264	NCRNA00202	4
DDX5	EEF1A1	4
NCRNA00115	FBXO25	4
HNRNPUandNCRNA00201	ZNF238	4
OAZ1andSPPL2B	ACTB	4
PTMA	ACTB	4
HP1BP3	HSPC157andCDC42	4
UBR5	AZIN1	4
NCOA1	PON3andPON1	4
TPM4	TPM3	4
ZNF826P	ZNF626	4
OAZ1andSPPL2B	DAZAP1	4
SBDS	SBDSP1	4
NOC4L	FBRSL1	4
YWHAZ	AZIN1	4
LFNG	ACTB	4
B2M	APBA2	4
PRPS1	VNN2	4
OAZ1andSPPL2B	RPS15	4
RMND5A	PLGLB1	4
SPIN1	HNRNPK	4
BACH2	EEF1A1	4
SBDS	NDUFA3	4
OAZ1andSPPL2B	RNF126	4
HNRNPH1	DDX5	4
PTMA	CHD2	3
LFNG	MAFK	3
POTEH	SMCHD1	3
RASA3	METRNL	3
RUNDC2C	RUNDC2B	3
PDXDC2	RUNDC2B	3
UBE2L3	SPOPL	3
CNOT6L	CCNG2	3
BCLAF1	EEF1A1	3
UBQLN1	HNRNPK	3
PRPS1	SMCHD1	3
TRABD	BRD1	3
CTBP1	MAEA	3
RASA3	CHD2	3
HNRNPA2B1	COMMD3andBMI1	3
RASA3	ACTB	3
SNORD114	MEG8andSNORD112andSNORD113	3
SLC16A3	METRNL	3
RXRA	BRD3	3
PRPS1	TYW1	3
YPEL5	KLF11	3
RASA3	RBM38	3
KLF10	AZIN1	3
KCNIP2andMGEA5	KEAP1	3
CTDP1	PQLC1	3
OAZ1andSPPL2B	ODF3BandTYMPandSCO2	3
PTP4A1	EEF1A1	3
THOP1	ARHGEF12	3
ZBTB7A	SF1	3
FAM168B	NUCB2	3
RUNDC2C	LOC100288132	3
INPP5A	PWWP2B	3
SEPP1	UBR2	3
PQLC1	NFATC1	3
POM121C	POM121	3
B2M	DDX5	3
B2M	ZNF238	3
RGPD8	GCC2	3
B2M	TBC1D24andATP6V0C	3
VCAN	XRCC4	3
SLC19A1	SUMO3	3
CTDP1	NFATC1	3
HCK	PTPRJ	3
B2M	CTBP1	3
NBPF8	NBPF82	3
HNRNPA2B1	CHD2	3
TTTY6B	KPNB1	2
B2M	MGAT4AandC2orf64	2
RNF215	FAM190B	2
PPME1	GYG2P1andARSFP1	2
BACH2	PNRC1	2
HIAT1	SLC35A3	2
OAZ1andSPPL2B	TBC1D24andATP6V0C	2
OAZ1andSPPL2B	CSNK1G2	2
MBP	B2M	2
SUZ12P	SUZ12	2
TNRC18	ACTB	2
RORA	CHD2	2
USP12	ZMYM2	2
LOC100289656	PDCD6IP	2
ST3GAL1	YWHAZ	2
NPHP3andACAD11	NUBPL	2
ZNF480	FAM168B	2
OAZ1andSPPL2B	RNF166	2
B2M	ACTB	2
SENP3_	EEF1A1	2
C21orf81	ANKRD20A5	2
SLC12A7	LPCAT1	2
KLF10	YWHAZ	2
PTBP1	LPAR2	2
AP3D1andMOBKL2A	ANKLE2	2
ACTB	MAFK	2
RNF126	BSG	2
ZEB1	CHD2	2
BAIAP2	METRNL	2
MLL5	SRPK2	2
UBE2L3	SUGT1L1	2
ADIPOR2	C22orf36	2
GNB5	NCRNA00182	2
FAM18B2andCDRT4	FAM18B	2
RNF126	RBM38	2
FHL3	IFNAR2andIL10RB	2
ACTR3C	ACTR3B	2
2019-09-02	DCUN1D3andERI2andTHUMPD1	2
B2M	YWHAZ	2
B2M	TMC6	2
OAZ1andSPPL2B	DOT1L	2
YPEL5	B2M	2
AMZ2P1	AMZ2	2
GAK	CTBP1	2
ARHGAP26	NR3C1	2
LRRC37A4	LRRC37A3	2
DDX60L	IFNAR2andIL10RB	2
CTSD	LSP1	2
LOC100129917	CTBP1	2
RASA3	KLF2	2
HNRNPK	UBQLN1	2
MAD1L1	LFNG	2
ELOVL5andRPS16P5	EEF1A1	2
RASA3	CTBP1	2
YWHAE	METRNL	2
OAZ1andSPPL2B	METRNL	2
ANP32A	RBM38	2
MBP	NFATC1	2
PCIF1	RBM38	2
PSPC1	ZMYM5	2
PQLC1	CTDP1	2
TMEM91andBCKDHA	HNRNPUL1	2
PTBP1	KLF2	2
LFNG	COX19andADAP1	2
TEX2	DDX5	2
REV1	MGAT4AandC2orf64	2
ACTB	KLF2	2
ANP32A	B2M	2
GLTSCR2andSNORD23	DHX34	2
DDX5	CHD2	2
GUK1	ARF1	2
ZBTB4	EIF5A	2
SMARCA2	CHD2	2
ARHGEF7	CARKDandING1	2
ATP11A	CARKDandING1	2
B2M	RBM38	2
LOC641298	SLC7A5P2	2
RNF103andVPS24	ST20andMTHFS	2
SBNO2	TBC1D24andATP6V0C	2
CSTL1	DNM3	2
TBC1D3	NPEPPS	2
MBP	PQLC1	2
HNRNPA2B1	DDX5	2
RAB10	OMA1	2
METTL10andFAM53B	ZRANB1	2
SOLH	RBM38	2
SP140LandSP100andHMGB1L3	SP110	2
ANKRD11	CHD2	2
SULT1A2	SULT1A1	2
OAZ1andSPPL2B	BTBD2	2
METRNL	CSNK1D	2
PUM1	ZRANB1	2
SENP3_	SF1	2
RIBC1	ATP10D	2
CPSF6	ANKLE2	2
TTYH3	MAD1L1	2
C20orf112	ASXL1	2
SYNCRIP	EEF1A1	2
FLJ43663	CHD2	2
MGA	B2M	2
RAB10	MIER2	2
NACC2	METRNL	2
TAF9B	VPS13B	2
B2M	LPAR2	2
AP3D1andMOBKL2A	CSNK1G2	2
FAM60A	UBCandSCARB1	2
EBPandTBC1D25	USP4	2
PLS3	PTPRC	2
SMOX	LOC389906	2
ELMO1	ACTB	2
GNB1	SSU72	2
OAZ1andSPPL2B	SF1	2
MANBA	UBE2D3	2
ENTPD7andCUTC	PRKRIR	2
SCFD2	FIP1L1	2
YWHAZ	EEF1A1	2
PTMA	METRNL	2
KIAA0182	KLHL36	2
OAZ1andSPPL2B	REXO1	2
KDM4C	UHRF2	2
SPEN	INTS3	2
CSNK1D	METRNL	2
HIATL1	HIATL2	2
LOC729126	KCTD7andRABGEF1	2
BACH2	NUDT15	2
RHOF	CTBP1	2
HNRNPR	C19orf47	2
CASC4	SGK269	2
HNRNPH1	CHD2	2
RASA3	ZMYM2	2
DDX5	HNRNPH3	2
RASA3	DDX5	1
LRRC37A4	NSF	1
BANP	RBM38	1
PRKAR1B	CTBP1	1
C21orf33	SUMO3	1
POTEH	POLR2DandRPS26P19andWDR33	1
SIKE1andCSDE1andNRAS	HNRNPUL1	1
ACTB	RASA3	1
B2M	KLF11	1
FDX1	LOC442075	1
CSNK1G2	KLF16	1
HNRNPH1	B2M	1
B2M	HSPC157andCDC42	1
PTMA	KLF11	1
FUS	SETD1A	1
ABR	METRNL	1
FLJ43663	RNF166	1
ZEB2andGTDC1	YPEL5	1
SDF4	SSU72	1
UBE2L3	SIAH2	1
GPD2	LOC553137	1
CYTH1	APBA2	1
SFRS8	CHD2	1
USP6	L3MBTL4	1
RB1	ITM2B	1
C6orf162andC6orf164	C6orf163	1
LILRB2	LILRA2andLILRA1andLILRB1	1
RASA3	TUBA1B	1
HNRNPH1	CCNG2	1
PIAS4	ZBTB7A	1
ZBTB7A	BRD1	1
HIAT1	ZNF238	1
NCOR1	UBB	1
RPL13P5andLRRC23andENO2	GPBP1	1
ST3GAL1	CSNK1E	1
ST3GAL1	TNK2	1
PSMA7	RBM38	1
P4HTMandWDR6	RBM38	1
TRNAN35	ACTB	1
FLJ43663	ACTB	1
CBL	TRIM16L	1
FLJ43663	RHEB	1
LMF1	UBE2I	1
RASSF1	TNK2	1
HNRNPF	CTBP1	1
CSNK1G2	AP3D1andMOBKL2A	1
SPIN1	ANP32B	1
TFG	TEX15	1
EHMT1	B2M	1
HNRNPK	ARPC5L	1
CTBP1	RBM38	1
MORC3andCHAF1B	FOXN3	1
CECR7andIL17RA	B2M	1
ZEB1	COMMD3andBMI1	1
ZNF331	CHD2	1
TMEM167A	VCAN	1
LOC729222	MED21	1
SENP3_	OAZ1andSPPL2B	1
GUK1	RBM38	1
PLCL2	MBNL1	1
C21orf70	SUMO3	1
KIAA1530	PCGF3	1
FCGRT	FAM55C	1
HNRNPF	DDX5	1
ARID4A	CALM1	1
TPCN2	LSP1	1
PIM3	PLXNB2	1
LOC154761	FAM115A	1
PXN	ANKLE2	1
USP10	COTL1	1
ZNF644	NBPF9andNOTCH2NLandNBPF10	1
RASA3	MAEA	1
LRRC69andSLC26A7	OTUD6B	1
ZEB1	HBP1	1
C16orf42	UBE2I	1
DGCR5	CYTSAandADORA2A	1
YPEL5	PPP1CBandSPDYA	1
H2AFV	OGDH	1
OAZ1andSPPL2B	BBC3	1
DDX5	UBB	1
LCORandC10orf12	KDM2B	1
ZNF813	KIAA1370	1
PLXNB2	PLEKHO1	1
RASSF1	KLF2	1
SENP3_	KCTD5	1
C20orf112	SAR1AandTYSND1andAIFM2	1
LRRK2	GYG2P1andARSFP1	1
C6orf115	L3MBTL3	1
EDF1	CBX4	1
LRRC41	GNAS	1
BCLAF1	CHD2	1
CALM2andC2orf61	YPEL5	1
RASA3	BCL11B	1
SFRS8	B2M	1
GLUD1	PLEKHO1	1
B2M	IGHV_	1
PPP1CBandSPDYA	CHD2	1
C17orf65	UBTF	1
YPEL5	CHD2	1
ADRBK1	ODF3BandTYMPandSCO2	1
SFRS8	RBM38	1
ZNF483	RBM38	1
TRA2A	ASXL1	1
SENP3_	EHMT1	1
HMGN2	RNF166	1
FUS	TBC1D24andATP6V0C	1
RASA3	CIC	1
LFNG	NR3C1	1
PTMA	EEF1A1	1
YPEL5	UBCandSCARB1	1
C6orf57	NCRNA00182	1
DDX3X	UBB	1
LPCAT1	RBM38	1
EIF3M	HIPK3	1
LSP1	KCTD5	1
ZEB1	RBM38	1
STK11	ODF3BandTYMPandSCO2	1
FBXL5	CPEB2	1
B2M	UBCandSCARB1	1
AZIN1	YWHAZ	1
EDF1	CSNK1E	1
HNRNPF	HNRNPUL1	1
ADRBK1	TBC1D24andATP6V0C	1
TPM4	RASGRP2	1
HNRNPK	KIAA0368andOR2K2	1
CLIC2	TRRAP	1
LRCH4	HNRNPUandNCRNA00201	1
RASA3	SF1	1
FLJ43681	LOC728323	1
ALDH1A2	ADAM10	1
HNRNPK	CHD2	1
YPEL5	HNRNPUL1	1
YPEL5	PUM2	1
EPB41	YTHDF2	1
YPEL5	CCNG2	1
NUMB	C1GALT1C1	1
SPG21	NEK9	1
CSNK1D	TBC1D24andATP6V0C	1
SAMD3	ZFP90andCDH3	1
CD33	KIAA1012	1
HNRNPA2B1	PLEKHO1	1
RXRA	CTBP1	1
CAMK1D	METTL10andFAM53B	1
USP12	CTBP1	1
LFNG	TBC1D24andATP6V0C	1
TPM4	KCTD5	1
PCGF3	GAK	1
SS18	ZNF24	1
ARID3A	SBNO2	1
KRTAP3	POLK	1
TRA2B	TIPARP	1
TTYH3	MAFK	1
PIM3	ACTB	1
RNF126	TBC1D24andATP6V0C	1
CYTSAandADORA2A	LOC144742	1
G3BP2	GRSF1	1
C7orf50	MAD1L1	1
PTMA	MGAT4AandC2orf64	1
ZNF708	ZNF724P	1
DDX3X	EEF1A1	1
G3BP2	CCNG2	1
PFKFB3	CCNG2	1
MED16	LPAR2	1
KLK10	C17orf87	1
ZEB1	ACTB	1
HAVCR1	MED7andHAVCR2	1
U2AF1	UBCandSCARB1	1
NACC2	NOTCH1	1
TRAF6	DYM	1
HERC1	FNBP1	1
BRD4	KLF2	1
BCL2L11	ADRM1	1
PTMA	RBM38	1
ECE1	HSPC157andCDC42	1
CYTSB	CCDC144AandFAM106C	1
OAZ1andSPPL2B	SBNO2	1
SBNO2	DOT1L	1
STK24	TLK2	1
POLRMT	RNF126	1
TRNAN35	CHD2	1
KLHL24	TNK2	1
SPAST	DPY30andMEMO1	1
METRNL	RASA3	1
RASSF1	C16orf7	1
TTYH3	CTBP1	1
EXD3	CTBP1	1
MYH9	CHD2	1
SLC38A10	METRNL	1
N4BP2L2andN4BP2L1	EEF1A1	1
RNF126	ADRM1	1
PHRF1	LSP1	1
CSNK1G2	SCAMP4andADAT3	1
AKT3	SDCCAG8	1
SS18L1	CFL1	1
BAT2L2	PTP4A1	1
CMIP	RBM38	1
VAMP2andPER1	ANKRD11	1
SRSF5	DDX5	1
ZFPM1	SLC7A5	1
ZHX2	FYTTD1	1
HNRNPK	TMEM66	1
IKBKG	KCTD5	1
SIK1	RBM38	1
LOC646870	UQCR11andMBD3	1
B2M	CCNG2	1
AKT1	BRF1	1
ACTB	ZBTB7A	1
P4HTMandWDR6	ODF3BandTYMPandSCO2	1
ACTR2	RAB1A	1
PTMA	MAEA	1
PDXDC2	EXOSC6	1
ZFYVE21	C14orf153andKLC1	1
METTL13andRPS15P3	ULK2	1
PIM3	TRABD	1
PPP1R16B	RBM38	1
CTNNB1	CHD2	1
MNT	TMC6	1
MKNK2	KLF2	1
RNF126	CIC	1
EXD3	TMEM141andKIAA1984andC9orf86	1
TMEM18	RBM38	1
YPEL5	NFE2L2	1
PFKL	SUMO3	1
C19orf47	SRGAP2P2	1
SENP3_	UBCandSCARB1	1
BRD3	RXRA	1
YWHAE	EIF5A	1
USP25	USP28	1
ZEB1	SFMBT2	1
KDM4B	REXO1	1
C1QTNF3andAMACR	GUSBL1	1
CALM2andC2orf61	EEF1A1	1
RASA3	PRKAR1B	1
TPM4	ACTB	1
G3BP2	TGIF1	1
HNRNPH1	ZNF511	1
EHMT1	HNRNPK	1
PRPS1	CBFB	1
DDX5	SF1	1
RASA3	EIF2C2	1
ZEB1	FYTTD1	1
FBN1	CEP152	1
DLEU2	CHD2	1
AGAP6	LOC10431	1
AAGAB	B2M	1
B2M	KLF2	1
PTMA	TRIM65	1
RASA3	RNF126	1
MAFK	MAD1L1	1
ETNK1	CCDC91	1
SH3GL1	ZBTB7A	1
ZBTB7A	SUMO3	1
SAP130	MGAT4AandC2orf64	1
COX19andADAP1	MAFK	1
OAZ1andSPPL2B	SOLH	1
YPEL5	FOSL2	1
PLEC	METRNL	1
PPP6R2	BRD1	1
SLC25A16	RPL34	1
EZR	PTP4A1	1
HNRNPA2B1	ACTB	1
STMN3	RHOF	1
TMC6	SF1	1
ZEB1	PFKFB3	1
FAM65A	EEF1A1	1
MKNK2	DOT1L	1
ACTB	METRNL	1
EDF1	NOTCH1	1
FAM126B	EIF6andEDEM2	1
RASSF1	SSU72	1
SLC35D2	C19orf47	1
MBP	RBM38	1
OAZ1andSPPL2B	ZNF238	1
LSP1	CD81	1
SMARCA2	EEF1A1	1
RASA3	PLEKHO1	1
ACTB	TCF3	1
CPXM2	CASP8	1
SRSF5	CHD2	1
ST6GAL1	TIPARP	1
OAZ1andSPPL2B	RBM38	1
ACTB	ODF3BandTYMPandSCO2	1
PWWP2B	ZNF511	1
SS18L1	RBM38	1
B2M	SNRPN_	1
ANKRD11	ZNF778	1
B2M	PTTG1IP	1
PLA2G6	ZNRF2andDKFZP586I1420	1
PTMA	DDX5	1
POLA1	RPAP2	1
AP3D1andMOBKL2A	OAZ1andSPPL2B	1
C6orf115	EEF1A1	1
C20orf112	RBM38	1
BACH2	PTP4A1	1
FAM7A1	ULK4	1
MAFK	ACTB	1
UBE2L3	ARPC2	1
LOC154761	PAICSP6andFAM115D	1
ZNF174andNAT15andCLUAP1	HEXB	1
FAM20C	SUN1andGET4	1
RPSAP9andGCNT1	PPIL2	1
BANP	SLC7A5	1
ARL8A	ANKLE2	1
TCF25andMC1RandTUBB3	ZNF276	1
NFATC1	ATP9B	1
OAZ1andSPPL2B	AP3D1andMOBKL2A	1
RUNDC2C	CHD2	1
MBP	GNAS	1
ARF1	EEF1A1	1
CYTH1	CHD2	1
B2M	CAPZB	1
AKAP8	RER1	1
KIAA0513	KLHL36	1
SIN3A	CHD2	1
ZMYM2	MPHOSPH8	1
OAZ1andSPPL2B	KDM4B	1
LSP1	RNF166	1
RAB35	RBM38	1
CD58	ATP1A1	1
RASA3	YWHAZ	1
NACA	CD52	1
MORF4L1	B2M	1
DDX5	C14orf181andZFP36L1	1
LOC100287538	LOC389634	1
EDF1	VAV2	1
MAPK8IP3	KCTD5	1
RASA3	KLHL36	1
FUS	ACTB	1
NUBP2	KCTD5	1
B2M	LIMD2	1
MRPS18A	ESCO1	1
OAZ1andSPPL2B	PLEC	1
ALOX15	SLC23A2	1
BCORL2	AP3B1	1
PTBP1	METRNL	1
COX19andADAP1	LFNG	1
JMJD1C	IDS	1
ARID5A	TBC1D24andATP6V0C	1
USP11	OTUD5	1
OAZ1andSPPL2B	PLEKHO1	1
CYP2E1	LOC619207	1
AKAP8	RBM38	1
ARHGEF1	KLF2	1
TMC6	RBM38	1
PARP8	EMB	1
SENP3_	CCNG2	1
RASA3	TFDP1	1
FBRSL1	ANKLE2	1
SENP3_	RNF166	1
DDX5	H3F3A	1
PRPS1	GLRX3	1
OAZ1andSPPL2B	RHOF	1
RXRA	VAV2	1
RNF213	SLC26A11	1
PTBP1	DAZAP1	1
ACTB	HNRNPUL1	1
LPCAT1	CTBP1	1
HNRNPK	CALM1	1
OAZ1andSPPL2B	HMHA1	1
RASSF1	FYTTD1	1
PTMA	CNN2	1
PHF11	XRCC6	1
RAP1B	DYRK2	1
HNRNPH1	EEF1A1	1
CEP170	ZNF238	1
HNRNPK	YPEL5	1
YWHAZ	ACTB	1
LRCH4	CSNK1E	1
GABPB1	CHD2	1
BCL11B	TBC1D24andATP6V0C	1
HNRNPH1	FEM1C	1
2019-09-07	2019-09-07	1
LSP1	DUSP8	1
RASA3	LIMD2	1
LOC643201	LOC728554	1
OAZ1andSPPL2B	PTBP1	1
CSNK1G2	BTBD2	1
RBM14andRBM4	NCRNA00182	1
AP3D1andMOBKL2A	UBE2I	1
NDUFV3	MED13	1
LOC100133331	LOC100287274	1
OAZ1andSPPL2B	UBE2I	1
FUS	AXIN1	1
HIC1	METRNL	1
LSP1	ZNF238	1
ZNF528	ZNF480	1
RNF44	NR3C1	1
PWWP2B	RBM38	1
PTMA	ZNF747andZNF768	1
OAZ1andSPPL2B	DDX5	1
BAHD1	CHD2	1
RAP1A	RAP1B	1
ELL	UBB	1
MNT	METRNL	1
OAZ1andSPPL2B	LRCH4	1
ZC3H3	UBE2I	1
TNPO3	SND1	1
SRSF5	EEF1A1	1
COX19andADAP1	SUN1andGET4	1
GRK6	RBM38	1
TPM4	INO80BandWBP1	1
RAB3A	TMEM205andRAB3D	1
CCDC91	ITPR2	1
MED15	LCP2	1
ADRBK1	REPIN1andZNF775	1
CYTH1	ZNF238	1
LITAF	RNU2	1
METRNL	ODF3BandTYMPandSCO2	1
SDCCAG8	ZNF238	1
LOC727982	ARID1B	1
OGFR	RBM38	1
TFEB	COX19andADAP1	1
MAFK	COX19andADAP1	1
PTBP1	C16orf7	1
NHP2L1	TMBIM4andLLPH	1
MIDN	OAZ1andSPPL2B	1
ALG13	CNBP	1
C7orf50	MAFK	1
FLJ43663	CUL1	1
AMD1	METRNL	1
KLF2	ACTB	1
G3BP2	CNOT6L	1
OSBPL5	FYTTD1	1
RASGRP2	KLF2	1
RNF4andFAM193A	KLF2	1
KCTD7andRABGEF1	LOC493754	1
PRPS1	LOC439949	1
OAZ1andSPPL2B	CCNG2	1
ELL	ZBTB7A	1
HOOK3	RBM38	1
APOBEC3G	NPAS3	1
FLJ43663	ZNF777	1
ST3GAL1	B2M	1
RNF126	METRNL	1
DDX5	HNRNPUandNCRNA00201	1
SCAMP4andADAT3	AP3D1andMOBKL2A	1
IQGAP1	ZNF774	1
HNRNPA2B1	ZBTB7A	1
DDX39	KLF2	1
TNRC6C	BAALC	1
CRTC1	KLF2	1
USP39	ZFP90andCDH3	1
RARA	DDX5	1
PTMA	NAB1	1
C7orf50	FOXK1	1
RASA3	BRD3	1
ABR	MNT	1
HOOK3	MYST3	1
C5orf41	FEM1C	1
LOC100129917	B2M	1
LRRC48	CBL	1
YPEL5	RER1	1
UNKL	UBE2I	1
AP3D1andMOBKL2A	DOT1L	1
GLT1D1	ANKLE2	1
PTMA	TBC1D24andATP6V0C	1
ELK3	ATP2B1	1
USP25	WDR62	1
YWHAE	TBC1D24andATP6V0C	1
BLOC1S2	CRYBB2P1andADRBK2	1
TRNAN35	ZNF238	1
SENP3_	ODF3BandTYMPandSCO2	1
PTMA	GRAMD4	1
PTMA	TMC6	1
CDK19	STAG2	1
MYH9	B2M	1
USP10	KLHL36	1
PIM3	METRNL	1
B2M	C7orf55andLUC7L2	1
DDX5	HNRNPLandECH1	1
YARS2	NAP1L1	1
PRPS1	GATAD2B	1
EPS15L1	KLF2	1
CYTH1	USP36	1
ZSCAN21	NCRNA00182	1
INPP5A	ZNF511	1
ZNF498	ZNF398	1
TTTY6B	HECA	1
METRNL	RNF166	1
HMGN2	LPAR2	1
POTEH	RP9	1
TMEM35	LOC285965	1
SLC38A1	DYRK2	1
GPR82	RAB11A	1
SPIN1	GNAS	1
ZNF783	ZNF777	1
FOSB	UBCandSCARB1	1
RASA3	UBTF	1
HMHA1	RNF126	1
KIAA0368andOR2K2	RAP1A	1
GUK1	GNAS	1
OAZ1andSPPL2B	ASXL1	1
OAZ1andSPPL2B	UBB	1
FAM60A	DENND5B	1
SRSF1	RBM38	1
PITRM1	EMR1	1
ARHGEF7	CARS2	1
YWHAZ	GNAS	1
SYNCRIP	PNRC1	1
SBK1	ATXN2L	1
TRNAN35	SRGAP2P2	1
DDX5	GNAS	1
TRPM2	PFKL	1
TTTY6B	SPEN	1
B2M	PNRC1	1
RASSF1	ACTB	1
ERFandGSK3A	LPAR2	1
TRNAN35	2019-09-09	1
BCLAF1	PTP4A1	1
HNRNPH1	KLF11	1
ZNF124	ZNF672	1
LOC100288778	TMC6	1
DOPEY2	CHD2	1
WHAMML1	WHAMML2	1
N4BP2L2andN4BP2L1	RBM38	1
HOOK3	KLF6	1
FKBP4	UBCandSCARB1	1
CORO7andTIMM16	ANKLE2	1
ZNF292	EEF1A1	1
FLJ41484	KLF2	1
GALNS	ZNF511	1
IKBKG	ASXL1	1
CCDC57	COX5A	1
DDX5	TBC1D24andATP6V0C	1
SFRS8	TBC1D24andATP6V0C	1
MED16	RNF166	1
RRAGD	EEF1A1	1
PTDSS2	RNF166	1
IFI16	PYHIN1	1
OSBPL2	B2M	1
SBNO2	RNF166	1
ARF1	ZNF238	1
VAMP2andPER1	ACTB	1
CABYR	EXOSC7andCLEC3B	1
RUNX1	IFNGR2	1
TMEM91andBCKDHA	UBA52	1
RASA3	APBA2	1
ANP32A	PTTG1IP	1
NR3C1	KDM2B	1
GUCY1B3	CSTF3	1
ZDHHC17	OSBPL8	1
B2M	PXMP2andPGAM5	1
RNF126	ZBTB7A	1
LFNG	SLC12A7	1
ZFPM1	RBM38	1
RASA3	CCNG2	1
VAMP2andPER1	KLF2	1
RNF126	CDC34	1
FUS	RER1	1
FLJ43663	EEF1A1	1
SENP3_	TBC1D24andATP6V0C	1
CDKN1A	EEF1A1	1
MNT	UBCandSCARB1	1
DLEU2	C20orf152	1
RORA	RBM38	1
ZEB2andGTDC1	KLF11	1
SH3TC1	TBC1D14	1
B2M	KIAA1370	1
SUB1	GOLPH3	1
ITFG1andNETO2	VPS13B	1
MAEA	TBC1D14	1
UNKL	TBC1D24andATP6V0C	1
RASA3	FBRSL1	1
C5AR1	FLT3LG_	1
SPEN	RBM38	1
HNRNPA2B1	PNRC1	1
EZR	UBB	1
NOC4L	RNF166	1
B2M	MAEA	1
PAIP2	CHD2	1
FOXN3	B2M	1
CPSF6	EEF1A1	1
RPL13P5andLRRC23andENO2	PDE3B	1
ELL	UPF1	1
FNDC3B	TIPARP	1
PPP1R12C	METRNL	1
FLJ43663	ZNF800	1
CSNK1G2	CHD2	1
RIPK1	SERPINB9	1
EBPandTBC1D25	ETFA	1
FASN	METRNL	1
CPSF6	DDX5	1
ELL	KLF2	1
RNF215	PTPN23	1
BCL11B	B2M	1
METRNL	TBCD	1
ZEB1	EPC1	1
CPSF6	BAZ2B	1
ARF1	H3F3A	1
LMNB2andTIMM13	RNF126	1
B2M	ODF3BandTYMPandSCO2	1
HNRNPA2B1	SF1	1
SMG1	EXOSC6	1
SMARCA2	HNRNPK	1
B2M	TOB1	1
ARHGEF1	TBC1D24andATP6V0C	1
HNRNPK	NFIL3	1
CNR2	ARF1	1
CPD	TJP2	1
TCF25andMC1RandTUBB3	KLHL36	1
POLD2	MRI1andC19orf53	1
RASA3	RNF166	1
ECDandP4HA1	ZNF611	1
GNPTG	B2M	1
CYorf15AandCYorf15B	TXLNG	1
N4BP2L2andN4BP2L1	ZMYM2	1
YIPF4	YPEL5	1
CSNK1G2	RNF166	1
MAD1L1	C7orf50	1
EBPandTBC1D25	RNF38	1
RXRA	GBGT1andRALGDS	1
CPSF6	PTP4A1	1
ADSSandTGIF2P1	CEP170	1
ADSSandTGIF2P1	ZNF238	1
RASA3	C17orf62	1
DDX5	RBM38	1
PIK3R5	UBB	1
FNBP1	ZNF238	1
SBDS	LOC649704	1
MAGandCD22	IGHV_	1
ACTB	EEF1A1	1
OGDH	MAD1L1	1
EBPandTBC1D25	C16orf62	1
MAD1L1	COX19andADAP1	1
ZYX	ACTB	1
ZEB2andGTDC1	PUM2	1
ZEB1	RNF166	1
C7orf50	CCDC46andAXIN2	1
PPP6R2	SELO	1
RASA3	FOSL2	1
B2M	HNRNPUL1	1
LOC400590	ARL17AandARL17B	1
KDM4B	TBC1D24andATP6V0C	1
OAZ1andSPPL2B	LPAR2	1
OAZ1andSPPL2B	RBM14andRBM4	1
AKAP8	HNRNPUL1	1
FUS	ATAD3B	1
RXRA	KLF11	1
INTS4L1	INTS4	1
DDX5	D2HGDH	1
SLC22A20	POLR2DandRPS26P19andWDR33	1
CALM2andC2orf61	TBC1D24andATP6V0C	1
C16orf61	PTP4A1	1
PRPS1	TYW1B	1
AP3D1andMOBKL2A	C19orf28	1
B2M	CARKDandING1	1
PTMA	FBRSL1	1
B2M	HNRNPLandECH1	1
PPP2R5C	WDR20	1
AMD1	EEF1A1	1
EBPandTBC1D25	PAN2andCNPY2andCS	1
CYP2C8	PDLIM1	1
CSNK1G2	DAZAP1	1
OGFR	SS18L1	1
POTEH	CUX1	1
STK32C	TSC22D3	1
HBP1	ACTB	1
YPEL5	EEF1A1	1
LENG8	RAC2	1
RBM38	ZNF217	1
ACTB	ADRM1	1
CCAR1	NCOA3	1
OAZ1andSPPL2B	CTDP1	1
PMEPA1	RBM38	1
PRKAR1B	REPIN1andZNF775	1
ITPR2	CCDC91	1
RNF126	DAZAP1	1
ELOVL5andRPS16P5	PNRC1	1
DNAJB6	LOC493754	1
EBNA1BP2	KANK3	1
ZBED5andEIF4G2andSNORD97	NOP14	1
LOC100288778	HNRNPK	1
B2M	NFIL3	1
SRGN	KLF6	1
SF1	EHD1	1
TTTY6B	C7orf26	1
RASA3	UBE2I	1
SF1	ACTB	1
OAZ1andSPPL2B	PTOV1	1
CALM2andC2orf61	KLF6	1
MBP	SMCHD1	1
TBC1D24andATP6V0C	ACTB	1
NFATC1	RBM38	1
SNHG4andMATR3	FBXO7	1
NUP205	ASAH2	1
B2M	CTDSP1	1
OGDH	ACTB	1
FUS	SENP3_	1
ZEB1	B2M	1
RASA3	HSP90AA1	1
C19orf25	RNF126	1
B2M	OAZ1andSPPL2B	1
RORA	UBCandSCARB1	1
INO80C	SOCS7	1
PTMA	LMO4	1
SBNO2	ACTB	1
RHPN1	SF1	1
EHMT1	VPS13B	1
SNHG4andMATR3	EEF1A1	1
GNPTG	KBTBD2	1
FLJ41484	RASA3	1
OAZ1andSPPL2B	B2M	1
SIPA1L3	ANAPC16	1
B2M	CIRBP	1
TTC13	COG2	1
TAF1	C19orf47	1
G3BP2	CHD2	1
MBP	METRNL	1
HIAT1	EEF1A1	1
ANP32A	GNAS	1
FUS	HSPC157andCDC42	1
SLC38A1	KLF6	1
SIK1	ACTB	1
FLJ43663	UBB	1
TTC33	PRKAA1	1
TRABD	PLXNB2	1
BPTF	LOC146880	1
PPP2R5C	CHD2	1
ZEB1	GNAS	1
SBNO2	LPAR2	1
CD6	SSU72	1
USP48	HSPC157andCDC42	1
B2M	CNOT6L	1
KIAA0182	KCTD5	1
PIM3	RBM38	1
PTMA	DGKD	1
FAM60A	GNAS	1
PPP1R12C	SEMA4C	1
RASA3	TBC1D24andATP6V0C	1
CNOT1	ATP11C	1
KIF4A	KIAA1586andZNF451	1
ELOVL5andRPS16P5	PTP4A1	1
OGFR	ADRM1	1
RAB11B	KLF2	1
PDPK1	TBC1D24andATP6V0C	1
B2M	ATP1A1	1
HNRNPK	CTDP1	1
TTYH3	RNF166	1
ANKRD11	SLC7A5	1
HIAT1	LMO4	1
KIAA0182	TBC1D24andATP6V0C	1
CPSF6	COMMD3andBMI1	1
FAM60A	EEF1A1	1
CORO7andTIMM16	TBC1D24andATP6V0C	1
PTBP1	ZBTB7A	1
LARP1	NR3C1	1
B2M	EIF5A	1
RHOF	FBRSL1	1
OGFR	ACTB	1
ZEB1	TIPARP	1
ZNF124	ANKLE2	1
PTBP1	ACTB	1
SPOCK2	NDST2	1
KIAA1530	MAEA	1
LRCH4	PLEKHO1	1
SH2D3C	AQR	1
B2M	FEM1C	1
TOMM20andSNORA14B	LOC493754	1
CCDC64	IFNAR2andIL10RB	1
EIF3AandSNORA19	RGS10	1
PTMA	ADRM1	1
PCGF3	RASA3	1
OSBPL2	RBM38	1
YPEL5	METRNL	1
RNPS1	TBC1D24andATP6V0C	1
RNF24	ST20andMTHFS	1
TMX2andC11orf31andCTNND1	SNX9	1
B2M	HABP4	1
EML2	ZNF490_	1
PLS3	WDR67	1
BCL11B	RNF166	1
EBPandTBC1D25	GDI2	1
WDR37andNCRNA00200	LARP4B	1
PTBP1	CCNG2	1
HDDC2	LOC441528	1
NCOR2	RBM38	1
CBFA2T3	SLC7A5	1
MBP	PWWP2B	1
C21orf33	CHD2	1
B2M	ZNF217	1
ANKRD11	ZNF511	1
YPEL5	GNAS	1
ZNF236	ZNF595andZNF718	1
PIP4K2A	COMMD3andBMI1	1
TRNAN35	UBB	1
TPM4	RNF166	1
C7orf50	DYRK2	1
KDM2A	MKKS	1
EIF4G1	NUMB	1
CD247	ZNF238	1
PTMA	ING5	1
SPEN	GNAS	1
HNRNPK	AGTPBP1	1
FNBP1	EEF1A1	1
RHOA	LOC100499183	1
SRSF5	HSPC157andCDC42	1
DDX5	YWHAZ	1
RASA3	TBCD	1
CUL1	ZNF777	1
ACTB	TBC1D24andATP6V0C	1
CYTH1	UBB	1
H2AFV	STK17A	1
RRN3P1	RRN3	1
RAB35	UBCandSCARB1	1
PTBP1	RBM38	1
ABR	RNF166	1
SECTM1	METRNL	1
ZBTB2	EEF1A1	1
SOLH	HSPC157andCDC42	1
EFCAB2	ZNF238	1
ZCCHC11	SSBP3	1
LOC100288778	C21orf2	1
LOC100289019	DEDD2	1
PIM3	ING5	1
MBP	ZNF236	1
SENP3_	PTBP1	1
RASA3	ODF3BandTYMPandSCO2	1
ANP32A	KLHDC4	1
FRYL	SLAIN2	1
DDX5	C19orf22	1
MAP3K1	DDX5	1
RNF216	MAFK	1
CHCHD3	EXOC4	1
DUSP4	YWHAZ	1
MVD	RNF166	1
CD247	TPT1andSNORA31	1
RNF126	PTBP1	1
PTMA	PQLC1	1
HNRNPF	PNRC1	1
FZR1	TAF4	1
LOC100288778	RBM38	1
SBNO2	KLF2	1
ZNF292	PNRC1	1
ZFYVE1	IFNAR2andIL10RB	1
AKT1	CCNG2	1
SBNO2	TCF3	1
CALM1	DYRK1A	1
LOC202181	C5orf25	1
PFKFB3	CTBP1	1
RASA3	UBCandSCARB1	1
ITGB2	CTBP1	1
SPEN	HSPC157andCDC42	1
SNX29	RUNDC2A	1
HNRNPUandNCRNA00201	GNAS	1
RAB11FIP3	SSU72	1
OAZ1andSPPL2B	KCTD5	1
FAM65A	HNRNPUandNCRNA00201	1
HNRNPK	B2M	1
HNRNPH1	GNAS	1
TRAF3	C14orf153andKLC1	1
PRPS1	LMNB1	1
PLA2G5	SDHAP2andMUC20	1
MAEA	KLF11	1
N4BP2L2andN4BP2L1	RASGRP2	1
IKBKG	ZBTB7A	1
CXorf18	TXNDC16	1
PLA2G6	MNDA	1
DDX5	CHD3	1
ZNF292	SMAP1	1
TPM4	METRNL	1
ITCH	ASXL1	1
HNRNPF	CHD2	1
B2M	USP1	1
CORO7andTIMM16	UBE2I	1
ZBTB4	UBB	1
OAZ1andSPPL2B	LIMD2	1
LOC100128341	NRIP1	1
SELT1	TIPARP	1
ANKRD36	LOC400986	1
HNRNPK	HNRNPUandNCRNA00201	1
ARID1B	RBM16andTIAM2	1
VAV2	BRD3	1
PRPS1	FAM107B	1
RRN3P1	RRN3P2	1
LAPTM5	B2M	1
PTBP1	KLF16	1
MRPL20	SSU72	1
LENG8	CNOT3	1
LARP4B	WDR37andNCRNA00200	1
EEF1DandNAPRT1	ZBTB7A	1
CELF2	CHD2	1
KDM5A	ANKLE2	1
RPS19BP1	TIMM17A	1
CYTH1	KLF2	1
ADRBK1	CYHR1	1
GK5	C8orf44andSGK3	1
FAM60A	CHD2	1
RNF126	KLF2	1
TPM4	RBM38	1
AP3D1andMOBKL2A	RBM38	1
NAGA	DGCR5	1
CFL1	AHNAK	1
PLD4	GNAS	1
YPEL5	ACTB	1
CDK12	CDK13	1
RASA3	BRD1	1
B2M	ZBTB1	1
PTBP1	SBNO2	1
HNRNPA2B1	EEF1A1	1
YPEL5	MGAT4AandC2orf64	1
CNN2	RNF126	1
LBH	YPEL5	1
PRKCH	MNAT1	1
ANP32E	PLEKHO1	1
TOLLIP	LSP1	1
YWHAE	MGAT4AandC2orf64	1
NCOA6	SPG20	1
FLJ43663	PPIA	1
EIF4G3	MCM8	1
