## Supplementary Table 2 for "The first glimpse of *Homo sapiens* hereditary fusion genes"

### Sheet: STable2
Supplementary Table 2 The summary information showing individual’s RNA-Seq ID, MZ twin ID, RNA-Seq data size, # of HFGs found in each individuals, and # of HFGs discovered in each pair of MZ twins.
SRR ID	Twin ID	Mbases	# of HFGs
			# of Individuals	MZ Twins
SRR2105664	KN103	10735	8	36
SRR2105663	KN103	13010	30	36
SRR2105665	KN107	32993	73	120
SRR2105666	KN107	37750	71	120
SRR2105667	KN129	8088	94	177
SRR2105668	KN129	8905	114	177
SRR2105670	KN149	14244	35	83
SRR2105669	KN149	20263	61	83
SRR2105671	KN151	15289	93	183
SRR2105672	KN151	17852	140	183
SRR2105674	KN161	12000	103	169
SRR2105673	KN161	13934	92	169
SRR2105676	KN171	13111	59	101
SRR2105675	KN171	13264	59	101
SRR2105677	KN180	12786	228	428
SRR2105678	KN180	17736	357	428
SRR2105679	KN189	30913	83	153
SRR2105680	KN189	37177	109	153
SRR2105683	KN202	33228	58	161
SRR2105682	KN202	34957	128	161
SRR2105686	KN219	14971	301	415
SRR2105685	KN219	15338	285	415
SRR2105688	KN400	14509	37	48
SRR2105687	KN400	16699	20	48
SRR2105689	KN411	9801	53	96
SRR2105690	KN411	12885	49	96
SRR2105691	KN415	13073	92	174
SRR2105692	KN415	18515	122	174
SRR2105694	KN417	14861	193	328
SRR2105693	KN417	21301	241	328
SRR2105695	KN447	12338	63	109
SRR2105696	KN447	15813	70	109
SRR2105698	KN475	19177	371	426
SRR2105697	KN475	20150	187	426
SRR2105699	KN478	31204	39	80
SRR2105700	KN478	32742	55	80
SRR2105701	KN481	27085	37	66
SRR2105702	KN481	33852	41	66
SRR2105704	KN490	29987	71	116
SRR2105703	KN490	37186	68	116
SRR2105706	KN523	10938	72	173
SRR2105705	KN523	20804	131	173
SRR2105707	KN526	10970	183	240
SRR2105708	KN526	11924	124	240
SRR2105710	KN603	5619	23	60
SRR2105711	KN603	12115	44	60
SRR2105713	KN611	7425	72	123
SRR2105712	KN611	7813	75	123
SRR2105714	KN620	18891	120	180
SRR2105715	KN620	21374	128	180
SRR2105717	KN629	15369	231	329
SRR2105716	KN629	16138	220	329
SRR2105719	KN633	15459	50	68
SRR2105718	KN633	15960	24	68
SRR2105721	KN650	30012	3	21
SRR2105720	KN650	34796	18	21
SRR2105722	KN671	18584	239	348
SRR2105723	KN671	23513	238	348
SRR2105725	KN685	16253	101	181
SRR2105724	KN685	27922	130	181
SRR2105729	KNAA4	28656	498	608
SRR2105730	KNAA4	31016	510	608
SRR2105731	KNAA6	2172	76	159
SRR2105732	KNAA6	3649	114	159
SRR2105734	KNAA8	3812	127	218
SRR2105733	KNAA8	4420	154	218
SRR2105736	KNC000	12487	23	68
SRR2105735	KNC000	14473	52	68
SRR2105728	KNX00X	14033	88	135
SRR2105727	KNX00X	17973	77	135
SRR2105726	KNXXX	11656	42	67
SRR2105709	KNXXX	14439	35	67
SRR2105681	KNYYYY	7668	64	167
SRR2105684	KNYYYY	16133	124	167
			116.216	178.757
