## Supplementary Table 3 for "The first glimpse of *Homo sapiens* hereditary fusion genes"

### Sheet: STable3
Supplementary Table 3 Comparison between KN650 and KNAA4 MZ twins to show that RNA-Seq data qualities affected the numbers of HFGs discovered.
SRR ID	Twin ID	RNA-Seq Data (Mb)	# of FTs	# of HFGs
SRR2105720	KN650	34796	82	3
SRR2105721	KN650	30012	163	18
SRR2105729	KNAA4	28656	6212	498
SRR2105730	KNAA4	31016	7153	510
