## Supplementary Table 4 for "The first glimpse of *Homo sapiens* hereditary fusion genes"

### Sheet: STable4
Supplementary Table 4 Gene lists and frequencies of 576 HFGs overlapped between the MZ twins and 427 GTEx blood samples.
5'Gene	3'Gene	GTEx Blood (427)		Twin Siblings (74)
		#	%	#	%
PLXNB2	ODF3BandTYMPandSCO2	3	0.702576	50	67.5676
LIMS3-LOC440895andGPAA1P1	LIMS1	1	0.234192	50	67.5676
NCRNA00189andGAPDHP14andBACH1	MECP2	21	4.91803	43	58.1081
TPM4	KLF2	4	0.936768	40	54.0541
POM121C	POMZP3	1	0.234192	40	54.0541
PLEKHM1P	PLEKHM1	1	0.234192	36	48.6486
PIM3	ODF3BandTYMPandSCO2	22	5.15222	35	47.2973
C9orf100	DENND1C	175	40.9836	33	44.5946
PRPS1	LOC285965	13	3.0445	33	44.5946
TTYH3	LFNG	4	0.936768	31	41.8919
SAMHD1	HMOX2	41	9.60187	30	40.5405
YY1AP1	GON4L	2	0.468384	30	40.5405
PPP6R2	ODF3BandTYMPandSCO2	12	2.8103	27	36.4865
ZNF493andZNF429	ZNF738	1	0.234192	27	36.4865
B2M	GNAS	1	0.234192	27	36.4865
OAZ1andSPPL2B	KLF16	22	5.15222	26	35.1351
YWHAE	CRK	12	2.8103	26	35.1351
NCOR2	UBCandSCARB1	1	0.234192	26	35.1351
PLDNandSQRDL	B2M	117	27.4005	25	33.7838
OAZ1andSPPL2B	KLF2	9	2.10773	25	33.7838
PRKCG	PRKCB	3	0.702576	25	33.7838
COTL1	CCDC62	68	15.9251	24	32.4324
TRNAN35	FAM91A3P	56	13.1148	24	32.4324
GPBP1	SLC22A10andSLC22A9	45	10.5386	24	32.4324
OAZ1andSPPL2B	ZBTB7A	6	1.40515	24	32.4324
RNF216LandRBAK	POM121	2	0.468384	24	32.4324
TTTY6B	CTSS	33	7.72834	23	31.0811
SMOX	RAD54L2andTEX264	2	0.468384	23	31.0811
RORA	B2M	15	3.51288	22	29.7297
ENTPD7andCUTC	CDC42SE2	6	1.40515	22	29.7297
CTSS	ATP11C	66	15.4567	21	28.3784
NLE1	HABP4	26	6.08899	21	28.3784
FAM9B	POLR2J_	1	0.234192	21	28.3784
RASA4PandPOLR2J4	ALKBH4	1	0.234192	21	28.3784
MLL3	BAGE3andBAGE2andTPTE	1	0.234192	21	28.3784
KIAA1267	ARL17AandARL17B	164	38.4075	20	27.027
EBPandTBC1D25	TMEM116	37	8.66511	20	27.027
PRPS1	TYW1	4	0.936768	20	27.027
RASA3	CARKDandING1	2	0.468384	20	27.027
RMND5A	PLGLB1	1	0.234192	20	27.027
FAM168B	NUCB2	1	0.234192	20	27.027
NCRNA00264	NCRNA00202	1	0.234192	20	27.027
PRPS1	NCRNA00189andGAPDHP14andBACH1	8	1.87354	19	25.6757
COTL1	KLHL36	1	0.234192	19	25.6757
ARL13B	EDNRA	1	0.234192	19	25.6757
NCRNA00115	FBXO25	27	6.32319	18	24.3243
OAZ1andSPPL2B	ODF3BandTYMPandSCO2	15	3.51288	18	24.3243
GLTSCR2andSNORD23	DHX34	14	3.27869	18	24.3243
MAEA	CTBP1	5	1.17096	18	24.3243
SEPP1	UBR2	3	0.702576	18	24.3243
MANBA	UBE2D3	1	0.234192	18	24.3243
TAF1	C19orf47	30	7.02576	17	22.973
RNF215	FAM190B	6	1.40515	17	22.973
UBQLN1	HNRNPK	4	0.936768	17	22.973
EBPandTBC1D25	USP4	2	0.468384	17	22.973
HNRNPUandNCRNA00201	ZNF238	2	0.468384	17	22.973
FOXN3	C14orf143	1	0.234192	17	22.973
ANP32A	B2M	19	4.44965	16	21.6216
ENTPD7andCUTC	PRKRIR	9	2.10773	16	21.6216
PTP4A1	EEF1A1	6	1.40515	16	21.6216
PHF3	PTP4A1	4	0.936768	16	21.6216
BACH2	NUDT15	1	0.234192	16	21.6216
AMZ2P1	AMZ2	68	15.9251	15	20.2703
TRABD	ODF3BandTYMPandSCO2	9	2.10773	15	20.2703
MAD1L1	MAFK	3	0.702576	15	20.2703
OAZ1andSPPL2B	DOT1L	2	0.468384	15	20.2703
KRTAP3-1	POLK	1	0.234192	15	20.2703
TPM4	TPM3	1	0.234192	15	20.2703
GUK1	ARF1	1	0.234192	15	20.2703
ECDandP4HA1	ZNF611	53	12.4122	14	18.9189
RPL13P5andLRRC23andENO2	PDE3B	9	2.10773	14	18.9189
OAZ1andSPPL2B	TBC1D24andATP6V0C	8	1.87354	14	18.9189
B2M	TBC1D24andATP6V0C	5	1.17096	14	18.9189
ANP32A	CHD2	3	0.702576	14	18.9189
PLA2G6	ZNRF2andDKFZP586I1420	2	0.468384	14	18.9189
BCLAF1	EEF1A1	1	0.234192	14	18.9189
PTMA	ACTB	1	0.234192	14	18.9189
BACH2	EEF1A1	1	0.234192	14	18.9189
PIM3	BRD1	1	0.234192	14	18.9189
EDF1	TMEM141andKIAA1984andC9orf86	1	0.234192	14	18.9189
OAZ1andSPPL2B	CSNK1G2	15	3.51288	13	17.5676
RRN3P1	RRN3P2	13	3.0445	13	17.5676
MBP	PQLC1	11	2.57611	13	17.5676
RASA3	B2M	4	0.936768	13	17.5676
PRPS1	VNN2	4	0.936768	13	17.5676
NFATC1	PQLC1	2	0.468384	13	17.5676
UBE2L3	SPOPL	2	0.468384	13	17.5676
B2M	APBA2	2	0.468384	13	17.5676
PUM1	ZRANB1	1	0.234192	13	17.5676
HNRNPK	UBQLN1	1	0.234192	13	17.5676
TTYH3	MAFK	1	0.234192	13	17.5676
UBE2L3	SIAH2	83	19.4379	12	16.2162
CPD	TJP2	80	18.7354	12	16.2162
HCK	PTPRJ	46	10.7728	12	16.2162
TRAF6	DYM	16	3.74707	12	16.2162
PPME1	GYG2P1andARSFP1	14	3.27869	12	16.2162
SBDS	NDUFA3	2	0.468384	12	16.2162
KLF10	AZIN1	1	0.234192	12	16.2162
CEP170	ZNF238	1	0.234192	12	16.2162
KLF10	YWHAZ	1	0.234192	12	16.2162
ELOVL5andRPS16P5	EEF1A1	1	0.234192	12	16.2162
B2M	HNRNPUL1	9	2.10773	11	14.8649
OAZ1andSPPL2B	BTBD2	5	1.17096	11	14.8649
B2M	METRNL	5	1.17096	11	14.8649
OAZ1andSPPL2B	LIMD2	5	1.17096	11	14.8649
ATP11A	CARKDandING1	4	0.936768	11	14.8649
PLS3	PTPRC	4	0.936768	11	14.8649
POTEH	SMCHD1	4	0.936768	11	14.8649
ACTB	ODF3BandTYMPandSCO2	3	0.702576	11	14.8649
ACTB	KLF2	2	0.468384	11	14.8649
B2M	SNRPN_	2	0.468384	11	14.8649
OAZ1andSPPL2B	RPS15	1	0.234192	11	14.8649
TTYH3	MAD1L1	1	0.234192	11	14.8649
B2M	DDX5	1	0.234192	11	14.8649
B2M	ACTB	1	0.234192	11	14.8649
OGFR	ADRM1	1	0.234192	11	14.8649
MAFK	ACTB	1	0.234192	11	14.8649
MBP	ZNF236	1	0.234192	11	14.8649
NACA	CD52	159	37.2365	10	13.5135
CPXM2	CASP8	22	5.15222	10	13.5135
KDM2A	MKKS	20	4.68384	10	13.5135
OAZ1andSPPL2B	ACTB	12	2.8103	10	13.5135
RHOA	LOC100499183	9	2.10773	10	13.5135
2019-09-02	DCUN1D3andERI2andTHUMPD1	7	1.63934	10	13.5135
POTEH	CUX1	7	1.63934	10	13.5135
MORF4L1	B2M	6	1.40515	10	13.5135
ARHGEF7	CARKDandING1	6	1.40515	10	13.5135
KCNIP2andMGEA5	KEAP1	5	1.17096	10	13.5135
OAZ1andSPPL2B	RNF126	5	1.17096	10	13.5135
ARF1	ZNF238	4	0.936768	10	13.5135
HNRNPR	C19orf47	3	0.702576	10	13.5135
ACTB	TBC1D24andATP6V0C	2	0.468384	10	13.5135
LOC100289656	PDCD6IP	2	0.468384	10	13.5135
RGPD8	GCC2	2	0.468384	10	13.5135
LFNG	MAFK	2	0.468384	10	13.5135
ACTB	METRNL	2	0.468384	10	13.5135
SENP3_	EEF1A1	1	0.234192	10	13.5135
B2M	HSPC157andCDC42	1	0.234192	10	13.5135
TAF9B	VPS13B	1	0.234192	10	13.5135
BACH2	PNRC1	1	0.234192	10	13.5135
CYTSB	CCDC144AandFAM106C	1	0.234192	10	13.5135
MBP	CTDP1	1	0.234192	10	13.5135
B2M	RBM38	1	0.234192	10	13.5135
NCOA6	SPG20	22	5.15222	9	12.1622
CTDP1	PQLC1	18	4.21546	9	12.1622
YARS2	NAP1L1	10	2.34192	9	12.1622
C5AR1	FLT3LG_	9	2.10773	9	12.1622
RNF126	BSG	9	2.10773	9	12.1622
EBPandTBC1D25	C16orf62	9	2.10773	9	12.1622
POTEH	RP9	7	1.63934	9	12.1622
PQLC1	CTDP1	6	1.40515	9	12.1622
SECTM1	METRNL	5	1.17096	9	12.1622
CNOT1	ATP11C	4	0.936768	9	12.1622
RNF215	PTPN23	4	0.936768	9	12.1622
EBPandTBC1D25	GDI2	3	0.702576	9	12.1622
TMX2andC11orf31andCTNND1	SNX9	3	0.702576	9	12.1622
RB1	ITM2B	3	0.702576	9	12.1622
SLC16A3	METRNL	2	0.468384	9	12.1622
POM121C	POM121	2	0.468384	9	12.1622
PTBP1	RNF126	2	0.468384	9	12.1622
OAZ1andSPPL2B	ZNF238	2	0.468384	9	12.1622
USP10	COTL1	2	0.468384	9	12.1622
PRPS1	GATAD2B	2	0.468384	9	12.1622
ST3GAL1	YWHAZ	2	0.468384	9	12.1622
CALM2andC2orf61	YPEL5	2	0.468384	9	12.1622
SULT1A2	SULT1A1	2	0.468384	9	12.1622
ACTB	ZBTB7A	1	0.234192	9	12.1622
POLR2J_	RASA4PandPOLR2J4	1	0.234192	9	12.1622
OAZ1andSPPL2B	RNF166	1	0.234192	9	12.1622
SH3GL1	ZBTB7A	1	0.234192	9	12.1622
RXRA	BRD3	1	0.234192	9	12.1622
PFKL	SUMO3	1	0.234192	9	12.1622
USP12	ZMYM2	1	0.234192	9	12.1622
RASA3	TBC1D24andATP6V0C	1	0.234192	9	12.1622
TTTY6B	SPEN	1	0.234192	9	12.1622
FAM18B2andCDRT4	FAM18B	1	0.234192	9	12.1622
PTMA	DDX5	1	0.234192	9	12.1622
OAZ1andSPPL2B	METRNL	19	4.44965	8	10.8108
RAB10	MIER2	12	2.8103	8	10.8108
SMOX	LOC389906	10	2.34192	8	10.8108
NPHP3andACAD11	NUBPL	8	1.87354	8	10.8108
FHL3	IFNAR2andIL10RB	5	1.17096	8	10.8108
TLK2	FLJ45340	4	0.936768	8	10.8108
ZEB1	GNAS	4	0.936768	8	10.8108
ZNF174andNAT15andCLUAP1	HEXB	2	0.468384	8	10.8108
TMEM91andBCKDHA	HNRNPUL1	2	0.468384	8	10.8108
KCTD7andRABGEF1	LOC493754	2	0.468384	8	10.8108
RASA3	METRNL	2	0.468384	8	10.8108
CDK19	STAG2	2	0.468384	8	10.8108
SP140LandSP100andHMGB1L3	SP110	1	0.234192	8	10.8108
MGA	B2M	1	0.234192	8	10.8108
RAB10	OMA1	1	0.234192	8	10.8108
RNF126	DAZAP1	1	0.234192	8	10.8108
BCORL2	AP3B1	1	0.234192	8	10.8108
TEX2	DDX5	1	0.234192	8	10.8108
KDM4C	UHRF2	1	0.234192	8	10.8108
OAZ1andSPPL2B	REXO1	1	0.234192	8	10.8108
RASA3	CHD2	1	0.234192	8	10.8108
OAZ1andSPPL2B	LPAR2	1	0.234192	8	10.8108
COX19andADAP1	MAFK	1	0.234192	8	10.8108
SLC19A1	SUMO3	1	0.234192	8	10.8108
B2M	CTBP1	1	0.234192	8	10.8108
ARHGAP26	NR3C1	1	0.234192	8	10.8108
CYP2C8	PDLIM1	1	0.234192	8	10.8108
SH3BP2	CTBP1	1	0.234192	8	10.8108
CECR7andIL17RA	B2M	1	0.234192	8	10.8108
TNRC6C	BAALC	1	0.234192	8	10.8108
OAZ1andSPPL2B	KCTD5	1	0.234192	8	10.8108
RNF126	PTBP1	1	0.234192	8	10.8108
MRPS18A	ESCO1	36	8.43091	7	9.45946
SAMD3	ZFP90andCDH3	30	7.02576	7	9.45946
ADIPOR2	C22orf36	24	5.62061	7	9.45946
RPL13P5andLRRC23andENO2	GPBP1	21	4.91803	7	9.45946
ZEB1	B2M	16	3.74707	7	9.45946
POLD2	MRI1andC19orf53	12	2.8103	7	9.45946
OAZ1andSPPL2B	AP3D1andMOBKL2A	10	2.34192	7	9.45946
RIBC1	ATP10D	9	2.10773	7	9.45946
CSNK1D	METRNL	8	1.87354	7	9.45946
TRNAN35	SRGAP2P2	6	1.40515	7	9.45946
GNB1	SSU72	4	0.936768	7	9.45946
PDPK1	TBC1D24andATP6V0C	4	0.936768	7	9.45946
PTMA	EEF1A1	4	0.936768	7	9.45946
TTTY6B	HECA	3	0.702576	7	9.45946
LOC100129917	CTBP1	3	0.702576	7	9.45946
ABR	METRNL	3	0.702576	7	9.45946
METRNL	ODF3BandTYMPandSCO2	3	0.702576	7	9.45946
MBP	RBM38	2	0.468384	7	9.45946
AZIN1	YWHAZ	2	0.468384	7	9.45946
TTTY6B	KPNB1	2	0.468384	7	9.45946
SMARCA2	HNRNPK	2	0.468384	7	9.45946
ZNF480	FAM168B	2	0.468384	7	9.45946
OAZ1andSPPL2B	LRCH4	2	0.468384	7	9.45946
SPEN	HSPC157andCDC42	2	0.468384	7	9.45946
RASA3	RNF126	1	0.234192	7	9.45946
SH2D3C	AQR	1	0.234192	7	9.45946
HOOK3	MYST3	1	0.234192	7	9.45946
GPR82	RAB11A	1	0.234192	7	9.45946
ANP32E	PLEKHO1	1	0.234192	7	9.45946
PARP8	EMB	1	0.234192	7	9.45946
GNB5	NCRNA00182	1	0.234192	7	9.45946
CNOT6L	CCNG2	1	0.234192	7	9.45946
CTBP1	MAEA	1	0.234192	7	9.45946
OAZ1andSPPL2B	DAZAP1	1	0.234192	7	9.45946
CASC4	SGK269	1	0.234192	7	9.45946
G3BP2	CHD2	1	0.234192	7	9.45946
ZEB1	EPC1	1	0.234192	7	9.45946
FAM126B	EIF6andEDEM2	78	18.267	6	8.10811
CCDC57	COX5A	45	10.5386	6	8.10811
DDX60L	IFNAR2andIL10RB	44	10.3044	6	8.10811
LRRK2	GYG2P1andARSFP1	16	3.74707	6	8.10811
ST3GAL1	B2M	7	1.63934	6	8.10811
FRYL	SLAIN2	6	1.40515	6	8.10811
DDX5	UBB	5	1.17096	6	8.10811
NAGA	DGCR5	5	1.17096	6	8.10811
FAM60A	UBCandSCARB1	5	1.17096	6	8.10811
SMARCA2	EEF1A1	5	1.17096	6	8.10811
YPEL5	FOSL2	4	0.936768	6	8.10811
OAZ1andSPPL2B	SBNO2	4	0.936768	6	8.10811
SS18L1	RBM38	4	0.936768	6	8.10811
GK5	C8orf44andSGK3	4	0.936768	6	8.10811
HNRNPK	NFIL3	3	0.702576	6	8.10811
B2M	NFIL3	3	0.702576	6	8.10811
LOC100133331	LOC100287274	3	0.702576	6	8.10811
PRPS1	GLRX3	3	0.702576	6	8.10811
B2M	CTDSP1	3	0.702576	6	8.10811
GPD2	LOC553137	3	0.702576	6	8.10811
SLC35D2	C19orf47	3	0.702576	6	8.10811
CCDC64	IFNAR2andIL10RB	3	0.702576	6	8.10811
PRPS1	TYW1B	2	0.468384	6	8.10811
SF1	EHD1	2	0.468384	6	8.10811
PPP1R16B	RBM38	2	0.468384	6	8.10811
DDX5	HNRNPH3	2	0.468384	6	8.10811
APOBEC3G	NPAS3	2	0.468384	6	8.10811
MBP	B2M	2	0.468384	6	8.10811
AMD1	EEF1A1	2	0.468384	6	8.10811
HIATL1	HIATL2	1	0.234192	6	8.10811
BAIAP2	METRNL	1	0.234192	6	8.10811
ACTR3C	ACTR3B	1	0.234192	6	8.10811
GLT1D1	ANKLE2	1	0.234192	6	8.10811
RXRA	GBGT1andRALGDS	1	0.234192	6	8.10811
INPP5A	PWWP2B	1	0.234192	6	8.10811
ARID3A	SBNO2	1	0.234192	6	8.10811
CYTH1	KLF2	1	0.234192	6	8.10811
GNPTG	B2M	1	0.234192	6	8.10811
RAP1A	RAP1B	1	0.234192	6	8.10811
FAM60A	EEF1A1	1	0.234192	6	8.10811
NUMB	C1GALT1C1	1	0.234192	6	8.10811
UNKL	UBE2I	1	0.234192	6	8.10811
CDKN1A	EEF1A1	1	0.234192	6	8.10811
RNF103andVPS24	ST20andMTHFS	1	0.234192	6	8.10811
HNRNPK	B2M	1	0.234192	6	8.10811
MRPL20	SSU72	1	0.234192	6	8.10811
SRSF5	EEF1A1	1	0.234192	6	8.10811
USP25	USP28	1	0.234192	6	8.10811
LRRC37A4	LRRC37A3	1	0.234192	6	8.10811
ZNF292	EEF1A1	1	0.234192	6	8.10811
METRNL	RNF166	1	0.234192	6	8.10811
LOC643201	LOC728554	45	10.5386	5	6.75676
LOC100289019	DEDD2	28	6.55738	5	6.75676
ARF1	H3F3A	18	4.21546	5	6.75676
KLK10	C17orf87	16	3.74707	5	6.75676
USP39	ZFP90andCDH3	12	2.8103	5	6.75676
NHP2L1	TMBIM4andLLPH	11	2.57611	5	6.75676
CCAR1	NCOA3	7	1.63934	5	6.75676
CABYR	EXOSC7andCLEC3B	6	1.40515	5	6.75676
PTMA	METRNL	6	1.40515	5	6.75676
SLC22A20	POLR2DandRPS26P19andWDR33	6	1.40515	5	6.75676
B2M	UBCandSCARB1	5	1.17096	5	6.75676
PRPS1	LOC439949	5	1.17096	5	6.75676
OAZ1andSPPL2B	RBM38	4	0.936768	5	6.75676
NOC4L	FBRSL1	3	0.702576	5	6.75676
METRNL	CSNK1D	3	0.702576	5	6.75676
RAB35	UBCandSCARB1	3	0.702576	5	6.75676
B2M	CARKDandING1	3	0.702576	5	6.75676
C19orf25	RNF126	2	0.468384	5	6.75676
B2M	CCNG2	2	0.468384	5	6.75676
C19orf47	SRGAP2P2	2	0.468384	5	6.75676
PIM3	METRNL	2	0.468384	5	6.75676
MBP	NFATC1	1	0.234192	5	6.75676
RASA3	RNF166	1	0.234192	5	6.75676
YWHAE	METRNL	1	0.234192	5	6.75676
YWHAZ	EEF1A1	1	0.234192	5	6.75676
B2M	IGHV_	1	0.234192	5	6.75676
SDCCAG8	ZNF238	1	0.234192	5	6.75676
MVD	RNF166	1	0.234192	5	6.75676
PMEPA1	RBM38	1	0.234192	5	6.75676
N4BP2L2andN4BP2L1	RBM38	1	0.234192	5	6.75676
YPEL5	UBCandSCARB1	1	0.234192	5	6.75676
BCL11B	B2M	1	0.234192	5	6.75676
RASA3	TFDP1	1	0.234192	5	6.75676
TTC33	PRKAA1	1	0.234192	5	6.75676
CSNK1G2	KLF16	1	0.234192	5	6.75676
OAZ1andSPPL2B	RHOF	1	0.234192	5	6.75676
CORO7andTIMM16	TBC1D24andATP6V0C	1	0.234192	5	6.75676
CBL	TRIM16L	1	0.234192	5	6.75676
RNF126	RBM38	1	0.234192	5	6.75676
DDX5	TBC1D24andATP6V0C	1	0.234192	5	6.75676
AP3D1andMOBKL2A	ANKLE2	1	0.234192	5	6.75676
CYTH1	UBB	1	0.234192	5	6.75676
LSP1	CD81	1	0.234192	5	6.75676
P4HTMandWDR6	RBM38	1	0.234192	5	6.75676
ZDHHC17	OSBPL8	1	0.234192	5	6.75676
DDX5	GNAS	1	0.234192	5	6.75676
MLL5	SRPK2	1	0.234192	5	6.75676
RASA3	ZMYM2	1	0.234192	5	6.75676
LOC729126	KCTD7andRABGEF1	1	0.234192	5	6.75676
B2M	TMC6	1	0.234192	5	6.75676
SPG21	NEK9	13	3.0445	4	5.40541
OAZ1andSPPL2B	B2M	10	2.34192	4	5.40541
RPSAP9andGCNT1	PPIL2	8	1.87354	4	5.40541
CSNK1G2	AP3D1andMOBKL2A	5	1.17096	4	5.40541
LITAF	RNU2-2andWDR74	5	1.17096	4	5.40541
USP6	L3MBTL4	5	1.17096	4	5.40541
TFG	TEX15	4	0.936768	4	5.40541
RASA3	CTBP1	3	0.702576	4	5.40541
RORA	UBCandSCARB1	3	0.702576	4	5.40541
KLF2	ACTB	3	0.702576	4	5.40541
B2M	PTTG1IP	3	0.702576	4	5.40541
PIM3	ACTB	3	0.702576	4	5.40541
AP3D1andMOBKL2A	CSNK1G2	3	0.702576	4	5.40541
ZYX	ACTB	3	0.702576	4	5.40541
EIF4G3	MCM8	3	0.702576	4	5.40541
CTDP1	NFATC1	3	0.702576	4	5.40541
LOC154761	PAICSP6andFAM115D	2	0.468384	4	5.40541
PRPS1	CBFB	2	0.468384	4	5.40541
DDX5	RBM38	2	0.468384	4	5.40541
PTMA	TBC1D24andATP6V0C	2	0.468384	4	5.40541
SCAMP4andADAT3	AP3D1andMOBKL2A	2	0.468384	4	5.40541
PIP4K2A	COMMD3andBMI1	2	0.468384	4	5.40541
RAB3A	TMEM205andRAB3D	2	0.468384	4	5.40541
CYTSAandADORA2A	LOC144742	2	0.468384	4	5.40541
SLC25A16	RPL34	1	0.234192	4	5.40541
RNF126	METRNL	1	0.234192	4	5.40541
DDX5	YWHAZ	1	0.234192	4	5.40541
FAM60A	GNAS	1	0.234192	4	5.40541
MAFK	MAD1L1	1	0.234192	4	5.40541
TMEM167A	VCAN	1	0.234192	4	5.40541
MAFK	COX19andADAP1	1	0.234192	4	5.40541
RASA3	SF1	1	0.234192	4	5.40541
ZSCAN21	NCRNA00182	1	0.234192	4	5.40541
VAMP2andPER1	ACTB	1	0.234192	4	5.40541
LRCH4	CSNK1E	1	0.234192	4	5.40541
TBC1D3	NPEPPS	1	0.234192	4	5.40541
COX19andADAP1	LFNG	1	0.234192	4	5.40541
RASA3	DDX5	1	0.234192	4	5.40541
LOC100129917	B2M	1	0.234192	4	5.40541
EDF1	NOTCH1	1	0.234192	4	5.40541
RARA	DDX5	1	0.234192	4	5.40541
VCAN	XRCC4	1	0.234192	4	5.40541
MAEA	TBC1D14	1	0.234192	4	5.40541
BRD4	KLF2	1	0.234192	4	5.40541
BANP	SLC7A5	1	0.234192	4	5.40541
C7orf50	MAD1L1	1	0.234192	4	5.40541
COX19andADAP1	SUN1andGET4	1	0.234192	4	5.40541
C17orf65	UBTF	1	0.234192	4	5.40541
C7orf50	MAFK	1	0.234192	4	5.40541
OAZ1andSPPL2B	CTDP1	1	0.234192	4	5.40541
B2M	MAEA	1	0.234192	4	5.40541
C21orf81	ANKRD20A5	1	0.234192	4	5.40541
CLIC2	TRRAP	1	0.234192	4	5.40541
RNPS1	TBC1D24andATP6V0C	1	0.234192	4	5.40541
LOC100287538	LOC389634	1	0.234192	4	5.40541
YPEL5	ACTB	1	0.234192	4	5.40541
MBP	GNAS	1	0.234192	4	5.40541
NACC2	METRNL	1	0.234192	4	5.40541
GAK	CTBP1	1	0.234192	4	5.40541
PIK3R5	UBB	1	0.234192	4	5.40541
PHF11	XRCC6	1	0.234192	4	5.40541
MNT	METRNL	1	0.234192	4	5.40541
BLOC1S2	CRYBB2P1andADRBK2	1	0.234192	4	5.40541
B2M	KIAA1370	1	0.234192	4	5.40541
LILRB2	LILRA2andLILRA1andLILRB1	1	0.234192	4	5.40541
PIAS4	ZBTB7A	1	0.234192	4	5.40541
KIAA1530	MAEA	1	0.234192	4	5.40541
RNF126	CDC34	1	0.234192	4	5.40541
DLEU2	C20orf152	27	6.32319	3	4.05405
MED15	LCP2	16	3.74707	3	4.05405
HDDC2	LOC441528	7	1.63934	3	4.05405
CNN2	RNF126	5	1.17096	3	4.05405
HNRNPF	CTBP1	4	0.936768	3	4.05405
OAZ1andSPPL2B	BBC3	4	0.936768	3	4.05405
TTYH3	CTBP1	4	0.936768	3	4.05405
CSNK1G2	BTBD2	4	0.936768	3	4.05405
PTMA	RBM38	4	0.936768	3	4.05405
LOC400590	ARL17AandARL17B	4	0.936768	3	4.05405
ZFYVE21	C14orf153andKLC1	4	0.936768	3	4.05405
RASSF1	KLF2	3	0.702576	3	4.05405
TTTY6B	C7orf26	3	0.702576	3	4.05405
TPM4	METRNL	3	0.702576	3	4.05405
EPS15L1	KLF2	3	0.702576	3	4.05405
METRNL	TBCD	2	0.468384	3	4.05405
HNRNPF	HNRNPUL1	2	0.468384	3	4.05405
RASA3	UBCandSCARB1	2	0.468384	3	4.05405
FASN	METRNL	2	0.468384	3	4.05405
PLA2G6	MNDA	2	0.468384	3	4.05405
YWHAE	TBC1D24andATP6V0C	2	0.468384	3	4.05405
FUS	RER1	2	0.468384	3	4.05405
TPM4	RNF166	2	0.468384	3	4.05405
ANP32A	PTTG1IP	2	0.468384	3	4.05405
CTNNB1	CHD2	1	0.234192	3	4.05405
NFATC1	ATP9B	1	0.234192	3	4.05405
PQLC1	NFATC1	1	0.234192	3	4.05405
MAD1L1	C7orf50	1	0.234192	3	4.05405
PCGF3	GAK	1	0.234192	3	4.05405
FBXL5	CPEB2	1	0.234192	3	4.05405
LFNG	COX19andADAP1	1	0.234192	3	4.05405
RASA3	CCNG2	1	0.234192	3	4.05405
ADRBK1	ODF3BandTYMPandSCO2	1	0.234192	3	4.05405
LSP1	RNF166	1	0.234192	3	4.05405
LAPTM5	B2M	1	0.234192	3	4.05405
CSNK1G2	RNF166	1	0.234192	3	4.05405
C6orf162andC6orf164	C6orf163	1	0.234192	3	4.05405
SBNO2	KLF2	1	0.234192	3	4.05405
RASA3	CIC	1	0.234192	3	4.05405
OSBPL2	RBM38	1	0.234192	3	4.05405
PIM3	TRABD	1	0.234192	3	4.05405
ZEB1	RBM38	1	0.234192	3	4.05405
OAZ1andSPPL2B	SOLH	1	0.234192	3	4.05405
PTBP1	ZBTB7A	1	0.234192	3	4.05405
SLC12A7	LPCAT1	1	0.234192	3	4.05405
LOC154761	FAM115A	1	0.234192	3	4.05405
TNRC18	ACTB	1	0.234192	3	4.05405
LENG8	RAC2	1	0.234192	3	4.05405
CD33	KIAA1012	1	0.234192	3	4.05405
NOC4L	RNF166	1	0.234192	3	4.05405
GUK1	RBM38	1	0.234192	3	4.05405
H2AFV	OGDH	1	0.234192	3	4.05405
SIN3A	CHD2	1	0.234192	3	4.05405
ST3GAL1	TNK2	1	0.234192	3	4.05405
PTBP1	DAZAP1	1	0.234192	3	4.05405
PITRM1	EMR1	58	13.5831	2	2.7027
NCOR1	UBB	13	3.0445	2	2.7027
RNF24	ST20andMTHFS	11	2.57611	2	2.7027
PLA2G5	SDHAP2andMUC20	10	2.34192	2	2.7027
OAZ1andSPPL2B	UBB	8	1.87354	2	2.7027
RIPK1	SERPINB9	7	1.63934	2	2.7027
MYH9	CHD2	6	1.40515	2	2.7027
PTMA	CNN2	3	0.702576	2	2.7027
USP48	HSPC157andCDC42	3	0.702576	2	2.7027
PPP1R12C	METRNL	3	0.702576	2	2.7027
FCGRT	FAM55C	3	0.702576	2	2.7027
AP3D1andMOBKL2A	DOT1L	3	0.702576	2	2.7027
TPM4	ACTB	2	0.468384	2	2.7027
EBPandTBC1D25	PAN2andCNPY2andCS	2	0.468384	2	2.7027
TBC1D24andATP6V0C	ACTB	2	0.468384	2	2.7027
CNR2	ARF1	2	0.468384	2	2.7027
LOC646870	UQCR11andMBD3	2	0.468384	2	2.7027
SIPA1L3	ANAPC16	2	0.468384	2	2.7027
PRPS1	FAM107B	2	0.468384	2	2.7027
BRD3	RXRA	2	0.468384	2	2.7027
ABR	MNT	2	0.468384	2	2.7027
HNRNPK	AGTPBP1	2	0.468384	2	2.7027
PTMA	FBRSL1	2	0.468384	2	2.7027
C20orf112	RBM38	2	0.468384	2	2.7027
FKBP4	UBCandSCARB1	2	0.468384	2	2.7027
PTMA	TMC6	2	0.468384	2	2.7027
KDM4B	TBC1D24andATP6V0C	2	0.468384	2	2.7027
B2M	OAZ1andSPPL2B	2	0.468384	2	2.7027
MYH9	B2M	2	0.468384	2	2.7027
HNRNPUandNCRNA00201	GNAS	2	0.468384	2	2.7027
ZFYVE1	IFNAR2andIL10RB	2	0.468384	2	2.7027
LMNB2andTIMM13	RNF126	1	0.234192	2	2.7027
PTDSS2	RNF166	1	0.234192	2	2.7027
RHOF	CTBP1	1	0.234192	2	2.7027
SCFD2	FIP1L1	1	0.234192	2	2.7027
B2M	USP1	1	0.234192	2	2.7027
CD58	ATP1A1	1	0.234192	2	2.7027
PFKFB3	CCNG2	1	0.234192	2	2.7027
MAD1L1	COX19andADAP1	1	0.234192	2	2.7027
EPB41	YTHDF2	1	0.234192	2	2.7027
METRNL	RASA3	1	0.234192	2	2.7027
SS18	ZNF24	1	0.234192	2	2.7027
TCF25andMC1RandTUBB3	ZNF276	1	0.234192	2	2.7027
AP3D1andMOBKL2A	OAZ1andSPPL2B	1	0.234192	2	2.7027
LSP1	DUSP8	1	0.234192	2	2.7027
CYTH1	USP36	1	0.234192	2	2.7027
NCOR2	RBM38	1	0.234192	2	2.7027
OAZ1andSPPL2B	PTOV1	1	0.234192	2	2.7027
NFATC1	RBM38	1	0.234192	2	2.7027
PLEC	METRNL	1	0.234192	2	2.7027
ALOX15	SLC23A2	1	0.234192	2	2.7027
B2M	PXMP2andPGAM5	1	0.234192	2	2.7027
RASA3	BRD1	1	0.234192	2	2.7027
ECE1	HSPC157andCDC42	1	0.234192	2	2.7027
RASA3	LIMD2	1	0.234192	2	2.7027
KLHL24	TNK2	1	0.234192	2	2.7027
FLJ41484	RASA3	1	0.234192	2	2.7027
B2M	ATP1A1	1	0.234192	2	2.7027
MKNK2	DOT1L	1	0.234192	2	2.7027
SENP3_	KCTD5	1	0.234192	2	2.7027
KIAA0368andOR2K2	RAP1A	1	0.234192	2	2.7027
MIDN	OAZ1andSPPL2B	1	0.234192	2	2.7027
HNRNPF	DDX5	1	0.234192	2	2.7027
WDR37andNCRNA00200	LARP4B	1	0.234192	2	2.7027
RASA3	TBCD	1	0.234192	2	2.7027
CTSD	LSP1	1	0.234192	2	2.7027
POLRMT	RNF126	1	0.234192	2	2.7027
RASA3	C17orf62	1	0.234192	2	2.7027
KIAA1530	PCGF3	1	0.234192	2	2.7027
LOC100288778	C21orf2	1	0.234192	2	2.7027
SBNO2	DOT1L	1	0.234192	2	2.7027
ITGB2	CTBP1	1	0.234192	2	2.7027
YWHAZ	ACTB	1	0.234192	2	2.7027
RASSF1	TNK2	1	0.234192	2	2.7027
ACTR2	RAB1A	1	0.234192	2	2.7027
P4HTMandWDR6	ODF3BandTYMPandSCO2	1	0.234192	2	2.7027
B2M	CAPZB	1	0.234192	2	2.7027
SFRS8	B2M	1	0.234192	2	2.7027
SPEN	GNAS	1	0.234192	2	2.7027
AP3D1andMOBKL2A	RBM38	1	0.234192	2	2.7027
TOLLIP	LSP1	1	0.234192	2	2.7027
MBP	METRNL	1	0.234192	2	2.7027
ARID1B	RBM16andTIAM2	1	0.234192	2	2.7027
EML2	ZNF490_	40	9.36768	1	1.35135
TOMM20andSNORA14B	LOC493754	4	0.936768	1	1.35135
TPCN2	LSP1	1	0.234192	1	1.35135
EBNA1BP2	KANK3	1	0.234192	1	1.35135
ZNF644	NBPF9andNOTCH2NLandNBPF10	1	0.234192	1	1.35135
EXD3	CTBP1	1	0.234192	1	1.35135
MNT	UBCandSCARB1	1	0.234192	1	1.35135
AKT3	SDCCAG8	1	0.234192	1	1.35135
OSBPL2	B2M	1	0.234192	1	1.35135
CSNK1G2	DAZAP1	1	0.234192	1	1.35135
HNRNPK	CTDP1	1	0.234192	1	1.35135
LARP4B	WDR37andNCRNA00200	1	0.234192	1	1.35135
ALDH1A2	ADAM10	1	0.234192	1	1.35135
CHCHD3	EXOC4	1	0.234192	1	1.35135
OAZ1andSPPL2B	KDM4B	1	0.234192	1	1.35135
RXRA	CTBP1	1	0.234192	1	1.35135
ARHGEF7	CARS2	1	0.234192	1	1.35135
SPAST	DPY30andMEMO1	1	0.234192	1	1.35135
CSNK1D	TBC1D24andATP6V0C	1	0.234192	1	1.35135
OGDH	MAD1L1	1	0.234192	1	1.35135
ITPR2	CCDC91	1	0.234192	1	1.35135
OGFR	ACTB	1	0.234192	1	1.35135
ZCCHC11	SSBP3	1	0.234192	1	1.35135
			1.42142		10.4378
