## Supplementary Table 5 for "The first glimpse of *Homo sapiens* hereditary fusion genes"

### Sheet: Gtex_417_individual_hereditaryF
11TUW	19
OIZH	5
12WS9	3
ZE9C	11
NFK9	4
XLM4	17
XMD1	3
12WSC	14
Y111	11
11EQ9	2
147JS	6
Y114	16
S4Q7	2
ZPU1	5
11EMC	16
OHPM	5
XUJ4	3
TKQ1	7
NPJ8	15
14BMV	16
14E6D	18
PWN1	10
139D8	6
N7MT	5
13U4I	16
QLQ7	2
S32W	5
OXRK	3
X5EB	5
ZPIC	5
139T8	10
T5JW	2
R55G	2
11XUK	10
13S86	5
YFC4	14
T8EM	6
12WSG	11
QCQG	5
P44G	3
11LCK	5
VUSH	8
SIU7	3
VJWN	2
PW2O	5
11DXY	14
PVOW	8
1313W	7
14ICL	2
U3ZN	3
OOBK	5
XMD2	15
ZV68	15
XOTO	11
11VI4	7
YB5E	8
R53T	2
13CZU	7
11NSD	32
1212Z	13
Z93S	25
XV7Q	7
11DXW	17
11ILO	14
Q2AI	5
131XH	10
139TU	15
12WSF	14
11ZU8	2
RWS6	3
OHPJ	14
ZQG8	6
13FXS	7
12696	13
14C39	2
ZXES	8
YEC4	5
1122O	8
P78B	12
SE5C	9
ZT9W	5
14BMU	8
X4EO	21
14E7W	22
XPT6	5
O5YV	6
132AR	9
WFG8	1
V955	6
132QS	4
R45C	3
QVJO	5
132NY	11
12WSB	12
WZTO	3
XAJ8	3
ZVT2	5
V1D1	8
ZXG5	21
14BIM	8
WOFL	6
S7SE	15
12WSM	9
RM2N	3
PX3G	19
P4PP	6
RVPU	1
U3ZH	6
QDVN	4
XBEC	3
139UC	8
11P82	9
Y8E5	3
ZPCL	8
148VI	1
O5YW	2
11TTK	4
11TT1	6
NL3G	12
UJMC	4
11WQC	17
13OVL	14
QDT8	8
1128S	18
1399Q	9
131XF	3
U412	11
TKQ2	2
XQ8I	7
14ABY	4
X638	6
13O61	2
UTHO	8
XBEW	10
12WSE	11
QV44	4
Y9LG	9
14DAR	7
13VXU	11
13W3W	9
11NV4	37
13OVJ	8
S4UY	5
VUSG	2
XBED	7
RUSQ	1
PWCY	5
OIZI	1
131XW	10
139UW	2
12WSN	10
VJYA	5
11EQ8	5
UJHI	6
T6MN	17
12WSA	8
13CIG	7
11GSO	14
QEG4	15
WEY5	4
WQUQ	10
TSE9	7
Q2AH	12
14H4A	6
ZVZQ	9
ZE7O	16
ZVT3	10
QESD	12
ZQUD	5
U8T8	15
YEC3	8
ZDXO	15
13PLJ	9
13FTW	6
TML8	2
P4QR	6
YB5K	9
OXRP	7
12BJ1	5
UPJH	12
ZDTT	12
WHPG	3
12ZZX	11
111YS	6
12WSJ	6
OIZF	7
12ZZW	6
ZVP2	8
T6MO	4
X261	1
TMKS	3
Y3IK	3
12126	8
W5WG	4
PLZ5	10
X62O	8
13CF2	5
Q2AG	11
Y8E4	11
P44H	7
POYW	3
X585	14
Y5V6	6
11GSP	17
1269C	6
ZTPG	8
13113	3
R55C	1
11DXZ	4
117XS	7
ZC5H	1
OHPN	7
13FTX	11
NL4W	4
YBZK	6
14BIL	10
WL46	10
S7PM	10
XGQ4	3
11EI6	18
PWOO	2
13CZV	3
ZF28	9
11ZTT	4
S3XE	2
139TT	16
12WSK	7
SN8G	5
11O72	7
1497J	8
131YS	10
1399R	6
PLZ4	15
XXEK	11
WOFM	8
WWYW	8
S341	7
11DXX	9
WYVS	7
Y5V5	2
12KS4	9
13OW6	19
QEG5	17
QMRM	6
14E6E	6
13S7M	10
SIU8	8
WFG7	4
ZVT4	10
113IC	6
14A6H	9
RU1J	5
12WSL	6
11P7K	4
Y3I4	2
ZF2S	5
QXCU	33
WFJO	2
SSA3	4
11OC5	17
131XG	9
13FTZ	5
1477Z	4
14A5I	9
XQ3S	10
139TS	12
R55E	8
RVPV	6
1192W	8
ZF3C	8
U3ZG	3
SNMC	2
POMQ	10
S7SF	7
X4LF	9
XK95	5
ZP4G	13
148VJ	21
T5JC	6
ZVE2	10
11DYG	13
132Q8	11
T2YK	4
QDVJ	8
13CF3	4
S95S	3
14B4R	2
139T6	7
NPJ7	7
QVUS	2
RWSA	14
ZG7Y	4
14C38	10
13G51	20
WI4N	2
WY7C	4
U8XE	9
13PL7	5
WHSE	6
X15G	7
ZLV1	4
U4B1	2
13111	5
RU72	4
12WSD	18
XUYS	8
12WSH	16
PLZ6	6
UPIC	3
YFCO	8
147F4	2
14A5H	8
ZAB4	3
WCDI	6
WHWD	7
OHPK	2
13OVK	3
113JC	11
1399S	11
SJXC	5
1192X	2
OHPL	12
XMK1	5
13VXT	4
117YW	9
SUCS	7
11ONC	8
ZVZP	6
X4XY	13
OXRO	4
WFON	13
1314G	3
11PRG	7
REY6	1
X8HC	12
12WSI	8
11P81	4
WHSB	8
ZDTS	15
RTLS	12
13OW8	3
ZTSS	10
13OVG	3
14BIN	19
13OVH	12
UPK5	7
131XE	3
XUW1	5
P4PQ	5
S4P3	12
OXRL	4
X4EP	9
YECK	12
ZTTD	9
Y8LW	8
Y8DK	6
147GR	4
WVLH	13
11OF3	13
R3RS	2
ZGAY	17
14E1K	10
OOBJ	5
Q734	6
ZEX8	5
11NUK	11
14AS3	10
R55F	4
WYBS	10
WRHU	12
13OVI	5
11GS4	13
XUZC	5
XPVG	1
14E6C	31
R55D	4
PWO3	6
WYJK	25
WRHK	14
11EM3	11
Y5LM	7
12C56	9
TMZS	7
13FTY	8
14DAQ	16
X88G	7
14ICK	5
1211K	6
ZTX8	4
ZVTK	16
11ZTS	8
14C5O	6
S4Z8	5
ZF29	8
ZDYS	15
12584	8
WH7G	7
WK11	19
ZUA1	16
TMMY	12
WXYG	3
PSDG	6
11WQK	14
147F3	5
11ZUS	6
N7MS	17
XYKS	5
X4XX	6
11UD2	10
RNOR	3
11I78	8
YF7O	5
13JUV	3
XOT4	8
ZV7C	12
OXRN	6
1399U	2
X3Y1	3
S33H	1
NL3H	9

### Sheet: Sheet1
Supplementary Table 5 The numbers of HFGs found for each of 420 GTEx blood samples.
GTEx Blood Id	# of HFGs
11NV4	37
QXCU	33
11NSD	32
14E6C	31
WYJK	25
Z93S	25
14E7W	22
148VJ	21
X4EO	21
ZXG5	21
13G51	20
11TUW	19
13OW6	19
14BIN	19
PX3G	19
WK11	19
1128S	18
11EI6	18
12WSD	18
14E6D	18
11DXW	17
11GSP	17
11OC5	17
11WQC	17
N7MS	17
QEG5	17
T6MN	17
XLM4	17
ZGAY	17
11EMC	16
12WSH	16
139TT	16
13U4I	16
14BMV	16
14DAQ	16
Y114	16
ZE7O	16
ZUA1	16
ZVTK	16
139TU	15
NPJ8	15
PLZ4	15
QEG4	15
S7SE	15
U8T8	15
XMD2	15
ZDTS	15
ZDXO	15
ZDYS	15
ZV68	15
11DXY	14
11GSO	14
11ILO	14
11WQK	14
12WSC	14
12WSF	14
13OVL	14
OHPJ	14
RWSA	14
WRHK	14
X585	14
YFC4	14
12696	13
11DYG	13
11GS4	13
11OF3	13
1212Z	13
WFON	13
WVLH	13
X4XY	13
ZP4G	13
12WSB	12
139TS	12
13OVH	12
NL3G	12
OHPL	12
P78B	12
Q2AH	12
QESD	12
RTLS	12
S4P3	12
TMMY	12
UPJH	12
WRHU	12
X8HC	12
YECK	12
ZDTT	12
ZV7C	12
113JC	11
11EM3	11
11NUK	11
12WSE	11
12WSG	11
12ZZX	11
132NY	11
132Q8	11
1399S	11
13FTX	11
13VXU	11
Q2AG	11
U412	11
XOTO	11
XXEK	11
Y111	11
Y8E4	11
ZE9C	11
11UD2	10
11XUK	10
12WSN	10
131XH	10
131XW	10
131YS	10
139T8	10
13S7M	10
14AS3	10
14BIL	10
14C38	10
14E1K	10
PLZ5	10
POMQ	10
PWN1	10
S7PM	10
WL46	10
WQUQ	10
WYBS	10
XBEW	10
XQ3S	10
ZTSS	10
ZVE2	10
ZVT3	10
ZVT4	10
117YW	9
11DXX	9
11P82	9
12C56	9
12KS4	9
12WSM	9
131XG	9
132AR	9
1399Q	9
13PLJ	9
13W3W	9
14A5I	9
14A6H	9
NL3H	9
SE5C	9
U8XE	9
X4EP	9
X4LF	9
Y9LG	9
YB5K	9
ZF28	9
ZTTD	9
ZVZQ	9
12126	8
12584	8
1122O	8
1192W	8
11I78	8
11ONC	8
11ZTS	8
12WSA	8
12WSI	8
139UC	8
13FTY	8
13OVJ	8
1497J	8
14A5H	8
14BIM	8
14BMU	8
PVOW	8
QDT8	8
QDVJ	8
R55E	8
SIU8	8
UTHO	8
V1D1	8
VUSH	8
WHSB	8
WOFM	8
WWYW	8
X62O	8
XOT4	8
XUYS	8
Y8LW	8
YB5E	8
YEC3	8
YFCO	8
ZF29	8
ZF3C	8
ZPCL	8
ZTPG	8
ZVP2	8
ZXES	8
117XS	7
11O72	7
11PRG	7
11VI4	7
12WSK	7
1313W	7
139T6	7
13CIG	7
13CZU	7
13FXS	7
14DAR	7
NPJ7	7
OHPN	7
OIZF	7
OXRP	7
P44H	7
S341	7
S7SF	7
SUCS	7
TKQ1	7
TMZS	7
TSE9	7
UPK5	7
WH7G	7
WHWD	7
WYVS	7
X15G	7
X88G	7
XBED	7
XQ8I	7
XV7Q	7
Y5LM	7
111YS	6
113IC	6
11TT1	6
11ZUS	6
1211K	6
1269C	6
12WSJ	6
12WSL	6
12ZZW	6
1399R	6
139D8	6
13FTW	6
147JS	6
14C5O	6
14E6E	6
14H4A	6
O5YV	6
OXRN	6
P4PP	6
P4QR	6
PLZ6	6
PSDG	6
PWO3	6
Q734	6
QMRM	6
RVPV	6
T5JC	6
T8EM	6
U3ZH	6
UJHI	6
V955	6
WCDI	6
WHSE	6
WOFL	6
X4XX	6
X638	6
Y5V6	6
Y8DK	6
YBZK	6
ZQG8	6
ZVZP	6
13111	5
11EQ8	5
11LCK	5
12BJ1	5
13CF2	5
13FTZ	5
13OVI	5
13PL7	5
13S86	5
147F3	5
14ICK	5
N7MT	5
OHPM	5
OIZH	5
OOBJ	5
OOBK	5
P4PQ	5
PW2O	5
PWCY	5
Q2AI	5
QCQG	5
QVJO	5
RU1J	5
S32W	5
S4UY	5
S4Z8	5
SJXC	5
SN8G	5
VJYA	5
X5EB	5
XK95	5
XMK1	5
XPT6	5
XUW1	5
XUZC	5
XYKS	5
YEC4	5
YF7O	5
ZEX8	5
ZF2S	5
ZPIC	5
ZPU1	5
ZQUD	5
ZT9W	5
ZVT2	5
11DXZ	4
11P7K	4
11P81	4
11TTK	4
11ZTT	4
132QS	4
13CF3	4
13VXT	4
1477Z	4
147GR	4
14ABY	4
NFK9	4
NL4W	4
OXRL	4
OXRO	4
QDVN	4
QV44	4
R55D	4
R55F	4
RU72	4
SSA3	4
T2YK	4
T6MO	4
UJMC	4
W5WG	4
WEY5	4
WFG7	4
WY7C	4
ZG7Y	4
ZLV1	4
ZTX8	4
13113	3
12WS9	3
1314G	3
131XE	3
131XF	3
13CZV	3
13JUV	3
13OVG	3
13OVK	3
13OW8	3
OXRK	3
P44G	3
POYW	3
R45C	3
RM2N	3
RNOR	3
RWS6	3
S95S	3
SIU7	3
TMKS	3
U3ZG	3
U3ZN	3
UPIC	3
WHPG	3
WXYG	3
WZTO	3
X3Y1	3
XAJ8	3
XBEC	3
XGQ4	3
XMD1	3
XUJ4	3
Y3IK	3
Y8E5	3
ZAB4	3
1192X	2
11EQ9	2
11ZU8	2
1399U	2
139UW	2
13O61	2
147F4	2
14B4R	2
14C39	2
14ICL	2
O5YW	2
OHPK	2
PWOO	2
QLQ7	2
QVUS	2
R3RS	2
R53T	2
R55G	2
S3XE	2
S4Q7	2
SNMC	2
T5JW	2
TKQ2	2
TML8	2
U4B1	2
VJWN	2
VUSG	2
WFJO	2
WI4N	2
Y3I4	2
Y5V5	2
148VI	1
OIZI	1
R55C	1
REY6	1
RUSQ	1
RVPU	1
S33H	1
WFG8	1
X261	1
XPVG	1
ZC5H	1
