## Supplementary Table 6 for "The first glimpse of *Homo sapiens* hereditary fusion genes"

### Sheet: STable6
Supplementary Table 6 Comparison among the top five SCO2-fused HFGs associated with the MZ twin inheritance.
Fusion Gene Name	Fusion Types	MZ twins (74)		GTEx (427)
		#	%	#	%
PLXNB2-SCO2	INVERSION	50	67.5676	10	2.34192
PIM3-SCO2	INVERSION	39	52.7027	22	5.15222
PPP6R2-SCO2	INVERSION	31	41.8919	12	2.8103
TRABD-SCO2	INVERSION	21	28.3784	9	2.10773
OAZ1-SCO2	INTER-CHR	18	24.3243	15	3.51288
